# Deep metagenomics examines the oral microbiome during dental caries, revealing novel taxa and co-occurrences with host molecules

**DOI:** 10.1101/804443

**Authors:** J.L. Baker, J.T. Morton, M. Dinis, R. Alverez, N.C. Tran, R. Knight, A. Edlund

## Abstract

Dental caries is the most common chronic infectious disease globally. The microbial communities associated with caries have mainly been examined using relatively low-resolution 16S rRNA gene amplicon sequencing and/or using downstream analyses that are unsound for the compositional nature of the data provided by sequencing. Additionally, the relationship between caries, oral microbiome composition, and host immunological markers has not been explored. In this study, the oral microbiome and a panel of 38 host markers was analyzed across the saliva from 23 children with dentin caries and 24 children with healthy dentition. Metagenomic sequencing, followed by investigation using tools designed to be robust for compositional data, illustrated that several *Prevotella* spp. were prevalent in caries, while *Rothia* spp. were associated with the health. The contributional diversity (extent to which multiple taxa contribute to each pathway) of functional pathways present in the oral microbiome was decreased in the caries group. This decrease was especially noticeable in several pathways known to impede caries pathogenesis, including arginine and branched-chain amino acid biosynthesis. 10 host immunological markers were found to be significantly elevated in the saliva of the caries group, and microbe-metabolite co-occurrence analysis provided an atlas of relationships contributing to the bi-directional influence between the oral microbiome and the host immune system. Finally, 527 metagenome-assembled genomes were obtained from the metagenomics data, representing 151 species. 23 taxa were novel genera/species and a further 20 taxa were novel species. This study thus serves as a model analysis pipeline that will tremendously expand our knowledge of the oral microbiome and its relationship to dental caries once applied to large populations.
