## Supplementary material for "Deep metagenomics examines the oral microbiome during dental caries, revealing novel taxa and co-occurrences with host molecules": Table S1

### Sheet: Sheet1
Table S1: Clinical subject metadata
Subject ID	Status	dmft/DMFT	dmft/DMFT (total)	Lesion Score (based on depth)	Age	Dentition	Ethnicity	EGF	FGF2	TGFa	G-CSF	Flt-3L	GM-CSF	Fractalkine	IFNa2	IFNg	GRO	IL-10	MCP-3	IL-12p40	MDC	IL-12p70	IL-13	IL-15	IL-1RA	IL-1a	IL-1b	IL-5	IL-6	IL-7	IL-8	IP-10	MCP-1	MIP-1a	MIP-1b	TNFa	TNFb	VEGF	Eotaxin	sCD40L	IL-17A	IL-9	IL-2	IL-3	IL-4
SC01	caries	6-0-5	11	24	6y4mo	Mixed Dentition	Hispanic	744.75	94.78	7.15	45.04	25.4	7.18	206.77	44.05	11.73	320.55	16.48	32.32	43.39	60.66	19.74	12.95	8.08	4778	1076	42.31	3.7	6.13	15.12	177.07	1022	607.06	18.23	13.43	11.49	7	293.58	14.82	10.46	6.49	3.09	3.63	<1.17↓	<2.05↓
SC05	caries	2-0-1	3	7	9y2mo	Mixed Dentition	Hispanic	342.3	94	4.58	36.74	19.53	5.54	169.96	33.09	8.53	157.04	11.95	38.25	46.28	61.21	18.03	12.39	5.92	2211	167.84	52.05	5.13	9.11	19.11	80.17	260.96	249.93	18.72	11.96	5.91	7	141.16	4.87	7.48	1.61	2.35	2.72	<1.17↓	<2.05↓
SC07	caries	2-0-3	5	6	7y6mo	Mixed Dentition	Hispanic	659.66	120.7	10.3	76.96	37.96	10.16	437.11	79.65	16.84	504.07	25.48	39.98	60.13	80.46	29.13	18.84	10.52	6460	865.87	45.1	4.65	11.21	23.23	385.68	813.41	668.16	22.3	17.29	13.18	10.65	464.87	27.21	16.65	8.12	4.01	5.22	<1.17↓	<2.05↓
SC09	caries	3--1-- 8	12	19	9y11mo	Mixed Dentition	Hispanic	547.02	25.03	5.07	155.93	7.72	2.41	139.27	10.66	1.6	739.45	14.08	16.29	9.02	20.68	3.67	2.53	1.53	3988	360.94	43.8	0.78	39.18	7.23	326.56	1476	278.5	26.58	6.92	11.22	1.65	304.94	0	1.84	<0.97↓	<0.74↓	<0.71↓	<1.17↓	<2.05↓
SC10	caries	2-0-5	7	8	6y5mo	Mixed Dentition	Hispanic	222.24	19.93	0	13.65	6.43	0.96	44.31	8.3	1.07	25.2	2.52	13.11	7.15	16.37	3.19	2.39	0	2555	137.11	2.07	0.78	0	3.35	30.33	37.1	71.91	6.17	1.63	1.53	0	64.48	0	<1.82↓	<0.97↓	<0.74↓	<0.71↓	<1.17↓	<2.05↓
SC11	caries	4-0-4	8	7	5y9mo	Primary Dentition	Hispanic	427.77	79.16	5.65	67.15	22.07	5.97	152.04	39.03	7.47	157.34	15.28	29.9	36.61	47.92	14.05	11.69	4.93	4778	387.26	51.36	2.9	30.84	12.17	196.95	211.05	212.05	17.98	13.36	15.15	5.88	178.45	8.19	7.48	3.47	2.1	2.21	<1.17↓	<2.05↓
SC15	caries	5--1--0	6	14	9y	Mixed Dentition	Hispanic	313.22	32.77	3.4	83.18	8.98	2.31	115.69	13.59	2.17	137.05	6.66	16.29	11.59	22.57	4.68	3.6	1.74	3229	187.41	8.94	1.08	4.85	5.75	94.39	304.86	190.77	9.06	3.37	5.04	1.48	150.55	0	<1.82↓	<0.97↓	0.77	<0.71↓	<1.17↓	<2.05↓
SC16	caries	3--0--10	13	6	5y3m	Primary Dentition	Hispanic	158.77	42.41	0	17.63	11.38	2.72	80.11	16.47	2.77	46.76	5.56	23.26	21.47	33.92	7.36	5.62	2.34	1877	48.6	6.52	2.43	20.47	9.23	42.11	131.81	40.21	11.04	4.71	0	3.39	83.3	0	2.14	<0.97↓	1.11	<0.71↓	<1.17↓	<2.05↓
SC18	caries	2-2--12	16	10	8y0m	Mixed Dentition	Hispanic	558.4	26.64	4.53	149.07	7.3	1.61	101.84	14.75	2.39	125.18	6	12.49	7.77	23.69	2.95	2.81	2.17	4687	627.69	29.38	4.04	64.9	3.92	227.36	314.19	227.33	18.35	8.33	11.72	0	115.86	0	<1.82↓	<0.97↓	<0.74↓	<0.71↓	<1.17↓	<2.05↓
SC20	caries	2--2--04	8	7	6y	Mixed Dentition	Hispanic	299.26	46.21	0	32.85	12.9	2.51	80.94	19.29	3.97	148.52	6	21.04	16.83	31.54	6.8	4.75	2.43	2268	125.98	5.27	1.71	2.7	7.49	70.54	509.78	130.5	11.61	4.9	2.08	2.53	129.75	0	3.35	1.06	1.03	<0.71↓	<1.17↓	<2.05↓
SC21	caries	2--0--6	8	9	6y10m	Primary Dentition	Hispanic	342.3	26.64	2.57	75.08	8.56	1.33	143.57	24.23	2.93	134.52	4.82	14.89	10.3	17.17	3.67	3.38	2.08	4760	184.18	20.79	0.89	8.21	4.84	110.27	440.15	185.93	8.95	4.33	4.71	1.15	200.99	0	<1.82↓	<0.97↓	0.81	<0.71↓	<1.17↓	<2.05↓
SC22	caries	5--0--0	5	15	8y8m	Mixed Dentition	Hispanic	384.52	34.22	5.78	17.06	7.72	1.42	65.72	13.01	2.77	55.87	3.68	38.84	12.24	41.74	3.92	6.34	2.17	3001	389.83	6.08	1.45	1.79	6.54	59.22	442.34	71.73	8.95	3.85	7.06	6.75	83.3	0	<1.82↓	<0.97↓	0.81	<0.71↓	<1.17↓	<2.05↓
SC25	caries	3--0--2	5	7	5y1mo	Primary Dentition	Hispanic	1028	39.1	8.3	122.71	8.98	5.12	114.17	37.57	2.85	188.71	8.92	20.1	14.53	28.05	6.4	8.86	3.67	8092	1182	52	0.89	18.56	5.57	147.43	236.2	262.21	14.33	9.18	17.3	1.71	149.24	7.7	<1.82↓	<0.97↓	1.26	1.02	<1.17↓	<2.05↓
SC26	caries	4--4--0	8	26	8y7m	Mixed Dentition	Hispanic	405.53	60.98	2.32	155.8	16.16	3.76	100.27	23.69	6.6	336.16	12.18	68.34	24.12	31.89	9.62	12.11	2.87	3520	109.18	22.38	3.37	8.78	8.98	238.24	427.82	152.58	15.54	9.35	7.72	50.59	187.32	5.49	4.71	1.57	1.38	0.76	<1.17↓	<2.05↓
SC27	caries	4--0--9	13	14	10y9m	Mixed Dentition	Hispanic	321.52	64.07	2.67	40.57	16.5	5.44	113.41	26.89	5.57	243.78	12.65	25.75	24.78	41.74	10.2	6.41	3.13	2781	428.4	34.72	2.3	77.35	9.23	163.73	329.84	81.36	39.48	18.67	7.25	4.39	177.32	3.76	5.15	2.04	1.42	1.13	<1.17↓	<2.05↓
SC31	caries	2--0--2	4	7	6y11mo	Mixed Dentition	Hispanic	228.49	32.77	0	19.51	8.56	1.52	70.87	14.17	2.17	120.8	3.88	16.56	10.94	22.57	4.42	3.96	1.49	2324	121.46	9.91	1.02	0	4.66	41.22	269.01	68.6	8.95	3.17	4.47	1.59	100.54	0	<1.82↓	<0.97↓	<0.74↓	<0.71↓	<1.17↓	<2.05↓
SC32	caries	7--0--0	7	29	7y5m	Mixed Dentition	Hispanic	617.17	34.22	3.11	160.95	6.86	2.62	183.36	10.66	1.81	894.89	11.71	13.11	10.3	67.48	3.92	3.38	2.43	3020	417.94	54.41	0.78	14.44	7.66	606.04	3282	636.85	19.44	6.29	6.94	1.37	397.1	0	1.92	<0.97↓	<0.74↓	<0.71↓	<1.17↓	<2.05↓
SC34	caries	4--0--1	5	17	10y2mo	Mixed Dentition	Hispanic	370.23	58.85	0	19.32	13.28	2.82	124.68	20.96	3.41	226	7.33	23.26	20.81	61.21	7.08	5.69	2.96	3072	150.98	7.24	1.51	2.54	7.99	186.39	1038	151.56	13.53	7.63	2.26	3.27	228.04	0	3.8	1.26	1.15	<0.71↓	<1.17↓	<2.05↓
SC36	caries	3--0--4	7	9	6y5mo	Mixed Dentition	Hispanic	302.05	25.03	0	8.31	5.55	1.61	124.68	8.89	0.95	235.06	2.9	11.85	7.77	30.51	2.49	2.11	1.16	2616	225.62	11.56	0	2.95	3.92	136.76	1387	334.19	9.39	2.01	1.98	0	199.97	0	<1.82↓	<0.97↓	<0.74↓	<0.71↓	<1.17↓	<2.05↓
SC37	caries	3--2--8	13	12	6y7mo	Mixed Dentition	Hispanic	1397	67.07	16.53	211.24	12.15	10.79	247.74	68.91	7.91	246.8	11.47	40.12	36.93	46.09	14.66	15.58	4.84	9731	1606	323.26	1.02	10.71	8.33	652.56	127.15	524.27	13.85	19.35	30.76	2.17	135.55	20.8	4.26	2.26	2.14	2.72	<1.17↓	<2.05↓
SC38	caries	9--1--1	11	32	6y2mo	Mixed Dentition	Hispanic	643.47	35.65	7.03	94.79	5.99	2.21	150.64	17.04	2.47	271.01	7.78	52.45	9.98	21.44	4.29	6.99	2.3	5445	275.37	189.29	1.68	10.21	5.39	1023	1369	420.84	15.75	9.35	9.83	8.96	335.54	6.11	2.89	<0.97↓	<0.74↓	<0.71↓	<1.17↓	<2.05↓
SC39	caries	4--1--5	10	21	7y2mo	Mixed Dentition	Hispanic	862.16	32.77	11.51	121.84	7.72	2.51	168.6	32.08	2.77	545.49	6.22	23.69	16.17	26.26	3.92	4.24	1.86	6002	370.17	42.34	0.84	5.77	6.63	426.59	850.77	187.65	12.69	5.46	9.88	2.06	219.66	0	2.07	1.26	0.77	<0.71↓	<1.17↓	<2.05↓
SC40	caries	5--0--12	17	15	5y11mo	Primary Dentition	Hispanic	935.14	76.94	18.44	3631	13.28	12.55	179.37	43.34	4.72	3449	18.29	48.16	49.46	50.91	24.95	6.85	5.47	7745	1274	428.42	1.14	21.19	14	2418	2263	532.28	42.76	29.7	34.07	3.33	468.14	22.07	5.74	3.01	1.3	4.77	<1.17↓	7.46
SC17	healthy	0-0-0	0	0	8y8m	Mixed Dentition	Hispanic	229.26	49.84	0	21.94	13.28	2.82	74.26	17.04	3.57	59.02	6.66	20.57	15.51	26.98	7.08	4.97	2.08	2280	133.09	15.29	1.58	3.78	6.45	58.33	283.73	180.95	10.03	4.9	2.22	2.66	109.25	0	3.05	<0.97↓	0.96	<0.71↓	<1.17↓	<2.05↓
SC19	healthy	0-0-0	0	0	10y0m	Mixed Dentition	Hispanic	292.07	34.22	0	14.03	9.79	1.61	127.63	13.3	2.32	225.02	5.56	24.94	14.85	23.32	4.42	4.68	1.91	3018	127.02	12.32	1.26	1.87	6.1	122.03	366.78	251.12	11.13	3.95	3.74	3.02	169.19	0	<1.82↓	<0.97↓	0.92	<0.71↓	<1.17↓	<2.05↓
SC23	healthy	0-0-0	0	0	5y1m	Primary dentition	White	248.55	44.96	0	54.62	12.53	2.36	79.28	18.73	3.73	123.34	6.88	42.45	17.49	29.81	6.8	7.85	2.43	2859	166.01	32.69	2.43	11.28	7.57	154.27	227.53	121.96	11.98	6.74	3.98	6.01	161.34	0	2.74	<0.97↓	0.99	<0.71↓	<1.17↓	<2.05↓
SC24	healthy	0-0-0	0	0	5y11m	Primary dentition	White	313.34	48.65	4.34	42.65	12.53	2.72	103.4	20.96	3.73	232.84	5.78	18.13	16.83	25.53	6.26	6.85	2.17	3134	173.52	21.79	1.32	4.77	6.98	311.91	430.95	148.02	14.17	8.33	10.46	2.06	228.49	0	2.67	1	1.03	<0.71↓	<1.17↓	<2.05↓
SC28	healthy	0-0-0	0	0	6y1m	Mixed Dentition	Hispanic	449.97	109.38	6.07	59.39	33.14	8.91	197.77	63.24	13.7	225.64	17.69	37.67	55.14	71.99	23.68	20.05	7.99	5334	240.15	50.67	4.72	8.4	17.03	346.33	488.96	290.13	19.91	15.44	10.5	9.27	220.6	17.08	13.09	5.72	3.67	4.07	<1.17↓	<2.05↓
SC29	healthy	0-0-0	0	0	10y7m	Mixed Dentition	Hispanic	656.68	41.1	8.74	125.46	9.39	5.7	62.25	28.73	2.85	211.59	8.57	21.95	18.82	29.46	7.91	4.82	2.69	5618	827.28	103.29	1.02	29.7	5.21	737.1	183.32	743.11	12.34	8.93	23.62	1.31	240.57	7.21	2.74	1.33	0.94	0.86	<1.17↓	<2.05↓
SC30	healthy	0-0-0	0	0	6y1m	Primary Dentition	Hispanic	484.26	32.77	2.37	72.88	7.3	1.61	187.98	13.59	1.46	383.8	7.78	14.31	9.02	26.26	4.42	3.81	1.65	3463	389.62	64.38	0.84	7.45	5.75	412.9	549.02	348.11	11.42	3.37	8.78	1.15	211.97	0	<1.82↓	<0.97↓	<0.74↓	<0.71↓	<1.17↓	<2.05↓
SC33	healthy	0--0--0	0	0	5y0m	Primary Dentition	Hispanic	305.21	58.85	0	18.57	15.81	3.13	87.49	24.23	5.06	67.95	8	25.75	24.12	34.6	9.05	5.69	2.96	2666	167.8	12.52	2.3	5.89	9.15	49.38	86.44	136.3	12.25	6.47	3.07	4.26	132.68	0	4.86	1.47	1.22	<0.71↓	<1.17↓	<2.05↓
SC35	healthy	0-0-0	0	0	5y11mo	Mixed Dentition	Asian	373.08	42.41	0	20.07	11.57	2.21	80.94	16.19	3.57	82.36	4.92	20.57	15.18	26.26	6.53	4.53	2.08	2982	156.55	8.03	1.32	2.12	5.93	76.37	319.06	86.8	9.82	4.23	2.97	2.17	164.4	0	2.89	<0.97↓	0.88	<0.71↓	<1.17↓	<2.05↓
SC41	healthy	0--0--0	0	0	10y0m	Mixed Dentition	Hispanic	273.2	34.22	4.55	112.65	9.39	2.62	60.5	14.17	2.17	144.97	7.33	14.89	10.94	20.3	4.17	3.96	1.61	3577	665.95	25.5	0.92	10.28	4.47	164.33	161.85	189.05	12.42	6.56	10.71	1.25	159.48	0	<1.82↓	<0.97↓	<0.74↓	<0.71↓	<1.17↓	<2.05↓
SC42	healthy	0--0--0	0	0	9y2m	Mixed Dentition	White/Asian	564.23	37.05	3.92	45.72	10.98	2.41	165.88	22.6	3.01	422.3	8.69	23.9	13.54	30.85	5.19	9.71	2.25	4690	189.58	27.54	2.03	4.11	7.49	318.32	1031	342.12	15.24	8.5	5.19	3.15	270.55	0	3.35	<0.97↓	1.15	<0.71↓	<1.17↓	<2.05↓
SC43	healthy	0--0--0	0	0	11y6m	Mixed Dentition	White/Asian	282.39	110.75	3.35	47.42	31.42	7.97	184.02	48.47	13.34	203.72	23.04	42.72	55.76	75.11	26.55	16.67	7.94	2642	49.5	7.67	6.42	6.52	18.99	62.47	422.08	241.41	21.03	15.51	3.91	10.47	201.5	12.27	11.66	4.78	3.5	3.52	<1.17↓	<2.05↓
SC44	healthy	0--0--0	0	0	7y0m	Mixed Dentition	White	238.13	31.28	0	12.5	8.56	1.33	85.87	11.84	1.74	83.72	3.48	17.09	13.54	28.76	4.42	3.81	1.61	2366	120.67	12.45	1.39	5.81	7.32	62.71	96.92	92.35	8.49	2.79	1.98	1.82	81.23	0	<1.82↓	<0.97↓	0.77	<0.71↓	<1.17↓	<2.05↓
SC45	healthy	0--0--0	0	0	5y8m	Primary Dentition	Hispanic	244.03	31.28	0	12.89	8.14	1.42	90.73	11.25	1.6	98.83	3.68	18.13	12.24	30.51	4.68	4.1	1.57	2468	129.97	13.24	1.29	6.13	7.83	69.67	116.11	96.88	8.72	2.79	2.31	1.59	83.3	0	<1.82↓	<0.97↓	<0.74↓	<0.71↓	<1.17↓	<2.05↓
SC46	healthy	0--0--0	0	0	8y7m	Mixed Dentition	White	321.09	6.24	0	24.71	3.27	0	31.17	2.53	0	88.44	2.34	6.81	3.1	13.93	1.24	1.43	0	2187	98.28	6.59	0	0	2.01	78.25	415.3	137.4	4.31	0.9	1.26	0	102.33	0	<1.82↓	<0.97↓	<0.74↓	<0.71↓	<1.17↓	<2.05↓
SC47	healthy	0--0--0	0	0	6y2m	Mixed Dentition	White	713.87	51.02	9.88	243.17	11.38	13.01	146.41	23.42	3.97	684.93	35.53	19.13	20.15	34.6	6.4	6.13	3.04	6167	1096	337.96	1.32	312.46	10.65	1484	394.43	387.77	36.67	10.84	25.7	2.78	335.2	12.62	3.8	1.54	1.15	0.89	<1.17↓	<2.05↓
SC48	healthy	0--0--0	0	0	10y11m	Mixed Dentition	White	251.03	21.67	0	19.14	5.99	0.87	46.15	7.7	1.46	184.2	3.29	14.31	7.15	17.17	2.95	2.53	0	2654	32.49	8.17	0	3.87	5.03	120.69	477.08	116.22	8.49	1.44	1.41	0	169.19	0	<1.82↓	<0.97↓	<0.74↓	<0.71↓	<1.17↓	<2.05↓
SC49	healthy	0--0--0	0	0	10y10m	Mixed Dentition	Hispanic	302.47	79.16	2.34	33.2	22.69	5.44	142.14	33.59	7.65	204.81	15.52	32.65	34.65	50.31	14.05	9.29	4.84	2584	317.17	6.81	3.57	4.89	12.99	48.17	556.64	155.86	16.52	10.51	4.71	6.13	209.03	6.48	7.05	2.71	2.18	2.14	<1.17↓	<2.05↓
SC50	healthy	0--0--0	0	0	8y3m	Mixed Dentition	White/Hispanic	332.07	33.5	2.81	35.33	10.19	1.61	60.5	17.04	2.32	121.85	3.68	16.02	12.24	20.3	4.93	3.67	1.4	3607	155.15	8.73	1.08	3.2	4.84	73.35	63.96	72.66	8.95	3.17	6.25	1.48	109.25	0	<1.82↓	<0.97↓	0.88	<0.71↓	<1.17↓	<2.05↓
SC51	healthy	0--0--0	0	0	4y9m	Primary Dentition	Hispanic	532.32	35.65	2.16	31.06	8.56	2.06	77.61	18.73	3.01	182.34	4.29	40.12	12.24	21.06	4.68	6.92	1.49	3417	419.45	21.68	1.71	0	5.21	292.13	127.93	103.07	10.84	7.81	6.44	5.57	136.97	0	<1.82↓	<0.97↓	0.81	<0.71↓	<1.17↓	<2.05↓
SC53	healthy	0--0--0	0	0	5y0m	Primary Dentition	Hispanic	193.47	118.76	7.21	53.79	32.08	10.73	191.26	58.3	18.19	75.07	22.55	49.47	69.07	86.18	32.37	17.08	10.34	2995	598.21	16.07	6.52	10.14	22.33	62.27	466.82	71.97	23.26	18.81	9.69	12.78	192.68	18.19	12.64	5.6	4.55	6.32	<1.17↓	<2.05↓
SC54	healthy	0--0--0	0	0	9y9m	Mixed Dentition	Hispanic	293.18	42.41	0	19.89	8.14	1.71	51.61	12.43	2.17	154.81	4.71	17.09	10.3	22.57	3.92	2.81	1.57	3443	439.84	16.48	0.84	1.83	5.03	70.3	1159	145.76	9.28	3.75	1.17	1.48	128.26	0	<1.82↓	<0.97↓	<0.74↓	<0.71↓	<1.17↓	<2.05↓
SC55	healthy	0--0--0	0	0	7y5m	Mixed Dentition	Hispanic	308.63	21.67	0	32.85	5.99	0.91	61.38	7.7	1.6	173.28	4.5	12.49	7.15	15.97	2.49	2.04	1.08	2730	105.74	19.89	0	12.47	4.1	62.61	652.61	102.38	8.49	2.59	2.88	0	96.9	0	<1.82↓	<0.97↓	<0.74↓	<0.71↓	<1.17↓	<2.05↓
SC56	healthy	0--0--0	0	0	7y5m	Mixed Dentition	Hispanic	444.9	45.59	2.89	123.14	7.3	2.31	56.97	12.43	2.77	961.74	7.55	16.56	10.3	41.11	3.43	2.81	1.61	3142	443.81	38.6	0	10.68	7.15	2004	1084	190.51	79.75	23.46	16.79	1.59	303.13	3.52	<1.82↓	<0.97↓	<0.74↓	<0.71↓	<1.17↓	<2.05↓
