## Supplementary material for "Deep metagenomics examines the oral microbiome during dental caries, revealing novel taxa and co-occurrences with host molecules": Table S3

### Sheet: Sheet1
Table S3: Differential ranks of species associated with dental caries (i.e. disease status) generated by Songbird
taxa	Intercept	Differential Rank (Status[T.caries])
Prevotella_intermedia	1.57761	7.04701
Prevotella_denticola	1.52574	7.03801
Streptococcus_mutans	1.32685	6.82699
Alloprevotella_rava	1.23069	6.76435
Porphyromonas_endodontalis	0.457289	6.07088
Selenomonas_flueggei	0.447882	6.06237
Prevotella_pleuritidis	0.0820617	5.74828
Streptococcus_constellatus	-0.0386725	5.67734
Shuttleworthia_satelles	-0.46426	5.3183
Streptococcus_tigurinus	-0.732789	5.05868
Treponema_denticola	-0.957229	4.90299
Bacteroidetes_oral_taxon_274	-0.959159	4.90108
Eubacterium_yurii	-0.985044	4.87972
Selenomonas_infelix	-1.03582	4.83726
Lachnospiraceae_bacterium_oral_taxon_082	-1.05077	4.79051
Treponema_medium	-1.50802	4.44536
Cryptobacterium_curtum	-1.60095	4.36889
Prevotella_histicola	5.97706	3.7115
Selenomonas_sputigena	-3.66249	2.71396
Megasphaera_micronuciformis	3.37495	2.62217
Granulicatella_elegans	1.85301	2.48721
Prevotella_salivae	4.06815	2.40505
Prevotella_pallens	4.58733	2.0506
Actinomyces_graevenitzii	1.61761	1.9501
Veillonella_dispar	3.79199	1.90682
Leptotrichia_wadei	0.00677721	1.89627
Veillonella_atypica	4.10769	1.79698
Prevotella_loescheii	0.360582	1.65848
Prevotella_oulorum	1.904	1.54122
Atopobium_parvulum	3.66033	1.43718
Eubacterium_brachy	2.21503	1.27102
Haemophilus_sputorum	0.386347	1.21652
Mycoplasma_orale	-5.89627	1.21004
Escherichia_coli	-5.89627	1.21004
Riemerella_unclassified	-5.89627	1.21004
Neisseria_macacae	-5.89627	1.21004
Prevotella_micans	-5.89627	1.21004
Alloprevotella_unclassified	-5.89627	1.21004
Filifactor_alocis	-5.89627	1.21004
Actinomyces_naeslundii	-0.592973	1.17749
Solobacterium_moorei	4.20244	1.16916
Campylobacter_showae	1.61372	0.982905
Atopobium_rimae	1.71199	0.882806
Prevotella_melaninogenica	5.7904	0.761697
Streptococcus_salivarius	3.63263	0.75946
Neisseria_meningitidis	-0.55723	0.736027
Selenomonas_noxia	1.77766	0.594545
Treponema_socranskii	-1.60035	0.564377
Campylobacter_concisus	2.04533	0.560675
Fusobacterium_periodonticum	2.83023	0.537358
Scardovia_wiggsiae	1.6198	0.47097
Prevotella_saccharolytica	-0.963008	0.444831
Prevotella_oris	2.31765	0.399472
Parvimonas_unclassified	2.4306	0.397862
Peptostreptococcus_unclassified	1.37551	0.339126
Streptococcus_oligofermentans	-1.40731	0.317489
Eubacterium_infirmum	2.7135	0.215013
Streptococcus_intermedius	2.8491	0.182042
Selenomonas_artemidis	-0.489096	0.0956115
Alloprevotella_tannerae	1.41495	0.0758323
Leptotrichia_unclassified	0.258197	0.0217064
Capnocytophaga_ochracea	-1.58434	0.00192907
Human_herpesvirus_7	2.16031	-0.0603739
Prevotella_nigrescens	2.93723	-0.105486
Veillonella_unclassified	5.41787	-0.150831
Prevotella_maculosa	-1.35642	-0.208736
Streptococcus_parasanguinis	3.23416	-0.211298
Streptococcus_gordonii	0.511784	-0.216677
Capnocytophaga_granulosa	-0.532482	-0.263962
Fusobacterium_nucleatum	2.15732	-0.330406
Capnocytophaga_gingivalis	0.825026	-0.360826
Capnocytophaga_unclassified	2.30108	-0.361999
Peptostreptococcus_stomatis	0.850901	-0.39685
Streptococcus_mitis_oralis_pneumoniae	2.57158	-0.593266
Campylobacter_gracilis	-1.77608	-0.657135
Lachnospiraceae_oral_taxon_107	-0.778637	-0.703776
Neisseria_subflava	0.616506	-0.717989
Actinomyces_viscosus	-0.170084	-0.757318
Propionibacterium_propionicum	-2.52398	-0.769324
Granulicatella_adiacens	1.75193	-0.85117
Actinomyces_odontolyticus	0.895505	-0.864341
Porphyromonas_sp_oral_taxon_279	4.56043	-0.872364
Prevotella_nanceiensis	3.28937	-0.981876
Porphyromonas_catoniae	0.757139	-0.987127
candidate_division_TM7_single_cell_isolate_TM7c	1.76476	-1.02953
Leptotrichia_goodfellowii	-0.0775228	-1.07124
candidate_division_TM7_single_cell_isolate_TM7b	1.63275	-1.07925
Abiotrophia_defectiva	0.974037	-1.18637
Stomatobaculum_longum	-0.527991	-1.21054
Parvimonas_micra	-0.485242	-1.21851
Oribacterium_sinus	1.46409	-1.23003
Granulicatella_unclassified	1.50799	-1.2615
Cardiobacterium_hominis	-1.41723	-1.26617
Gemella_haemolysans	1.19185	-1.26777
Streptococcus_peroris	-0.888407	-1.29275
Dialister_invisus	0.411821	-1.30068
Gemella_sanguinis	1.07403	-1.3236
Haemophilus_haemolyticus	-0.821802	-1.36567
Lachnoanaerobaculum_saburreum	-2.68728	-1.40102
Veillonella_parvula	3.46708	-1.41397
Streptococcus_infantis	1.6475	-1.52819
Neisseria_flavescens	2.25276	-1.52913
Lachnospiraceae_bacterium_ICM7	0.0412211	-1.64026
Catonella_morbi	-1.0168	-1.68519
Corynebacterium_matruchotii	-1.05394	-1.7679
Gemella_morbillorum	0.852566	-1.78347
Lautropia_mirabilis	1.62754	-1.81728
Streptococcus_cristatus	-1.03979	-1.91578
Actinobacillus_unclassified	-1.01141	-1.94318
Prevotella_veroralis	-0.0565878	-2.05296
Haemophilus_influenzae	-1.09391	-2.13749
Leptotrichia_hofstadii	-3.58064	-2.25673
Actinomyces_oris	-0.837747	-2.25722
Rothia_dentocariosa	2.07999	-2.29313
Streptococcus_sanguinis	2.79145	-2.32486
Oribacterium_sp_oral_taxon_078	-2.45715	-2.3513
Rothia_mucilaginosa	3.83715	-2.42062
Haemophilus_paraphrohaemolyticus	-2.7747	-2.60839
Haemophilus_parainfluenzae	3.41004	-2.64681
Corynebacterium_durum	-1.58633	-2.69933
Actinomyces_massiliensis	-5.60637	-2.87185
Actinomyces_johnsonii	-2.65127	-3.00427
Streptococcus_australis	1.30811	-3.09217
Rothia_aeria	0.627334	-3.13513
Leptotrichia_buccalis	-5.57133	-3.44363
Neisseria_unclassified	1.18384	-3.79464
Escherichia_unclassified	-5.53609	-4.04327
Neisseria_sicca	-0.538059	-4.19263
Kingella_denitrificans	-5.50189	-4.64867
Candidatus_Prevotella_conceptionensis	-5.4906	-4.85194
Eikenella_corrodens	-5.48715	-4.91461
Aggregatibacter_unclassified	-4.20794	-5.03889
Aggregatibacter_aphrophilus	-5.46335	-5.35917
Aggregatibacter_segnis	-4.31065	-5.80315
Neisseria_elongata	-5.3878	-6.8908
Human_herpesvirus_4	-5.36069	-7.47606
