## Supplementary material for "Deep metagenomics examines the oral microbiome during dental caries, revealing novel taxa and co-occurrences with host molecules": Table S7

### Sheet: Sheet1
Table S7: MAGs which were uSGBs according to Mash against RefSeq, but were reassigned to kSGBs following fastANI query of GenBank. MAGs surrounded by black borders are in the same SGB
MAG ID	completion (CheckM)	contamination (CheckM)	GC content (%)	bin type	Final Taxa Assignment	taxid for annotation reference	ANI to Ref (fastANI)	Closest Ref (GenBank)	Final Species Name	N50 (bp)	size (bp)	# of contigs	contigs per Mbp	mash hit to RefSeq (>95%ANI)	lineage(checkM)	taxator tk hit (MetaWRAP)
16_bin.13.strict	90.08	1.107	0.471	GGB	Prevotella	838	95	Prevotella tannerae ATCC 51259	Alloprevotella_tannerae_strain_JCVI_16_bin.13	7437	2060130	378	183.484	#N/A	Bacteroidales	Bacteria;Bacteroidetes;Bacteroidia;Bacteroidales
30_bin.15.strict	71.34	2.289	0.475	GGB	Prevotella	838	95	Prevotella tannerae ATCC 51259	Alloprevotella_tannerae_strain_JCVI_30_bin.15	3201	1749701	668	381.78	#N/A	Bacteroidales	Bacteria
42_bin.12.strict	78.51	1.392	0.473	GGB	Prevotella	838	95	Prevotella tannerae ATCC 51259	Alloprevotella_tannerae_strain_JCVI_42_bin.12	3458	1810042	607	335.351	#N/A	Bacteroidales	Bacteria;Bacteroidetes;Bacteroidia;Bacteroidales;Prevotellaceae
3_bin.12.permissive	65.02	1.608	0.398	GGB	Campylobacter	194	95	Campylobacter conscisus	Campylobacter_strain_JCVI_3_bin.12	2300	1212701	573	472.499	#N/A	Epsilonproteobacteria	Bacteria;Proteobacteria;Epsilonproteobacteria;Campylobacterales;Campylobacteraceae;Campylobacter;Campylobacter concisus
32_bin.67.strict	53.71	1.724	0.356	GGB	Absconditabacteria	221235	95	SR1_MAG_IV_A_1 (94% ANI to SR1 MGEHA)	Absconditabacteria_sp._SR1_MAG_IV_A_1_strain_JCVI_32.bin.67	2662	678911	279	410.952	#N/A	Bacteria	Bacteria
32_bin.69.strict	63.5	2.688	0.436	SGB	Bacteroidales	171549	96	Bacteroidetes bacterium strain bin_5	Bacteroidetes_bacterium_strain_bin_5_strain_JCVI_23_bin.69		2189	1340921	635	473.555	#N/A	Bacteria	Bacteria
10_bin.16.permissive	70.59	2.198	0.414	SGB	Mogibacterium diversum		97	GCA_002998925.1 (Mogibacterium diversum)	Mogibacterium_diversum_strain_JCVI_10_bin.16	3093	1265641	474	374.514	#N/A	Clostridiales	Bacteria;Firmicutes;Clostridia;Clostridiales
12_bin.13.strict	95.03	4.964	0.41	SGB	Mogibacterium diversum		97	GCA_002998925.1 (Mogibacterium diversum)	Mogibacterium_diversum_strain_JCVI_12_bin.13	45706	1626275	78	47.9624	#N/A	Clostridiales	Bacteria;Firmicutes;Clostridia;Clostridiales
17_bin.8.orig	87.41	0.709	0.415	SGB	Mogibacterium diversum		97	GCA_002998925.1 (Mogibacterium diversum)	Mogibacterium_diversum_strain_JCVI_17_bin.8	19495	1465163	110	75.077	#N/A	Clostridiales	Bacteria;Firmicutes;Clostridia;Clostridiales
18_bin.5.permissive	89.71	1.085	0.418	SGB	Mogibacterium diversum		97	GCA_002998925.1 (Mogibacterium diversum)	Mogibacterium_diversum_strain_JCVI_18_bin.5	10317	1473227	242	164.265	#N/A	Clostridiales	Bacteria;Firmicutes;Clostridia;Clostridiales
23_bin.10.permissive	97.16	0.066	0.414	SGB	Mogibacterium diversum		97	GCA_002998925.1 (Mogibacterium diversum)	Mogibacterium_diversum_strain_JCVI_23_bin.10	29412	1535808	81	52.741	#N/A	Clostridiales	Bacteria;Firmicutes;Clostridia;Clostridiales
24_bin.8.orig	80.91	1.891	0.418	SGB	Mogibacterium diversum		97	GCA_002998925.1 (Mogibacterium diversum)	Mogibacterium_diversum_strain_JCVI_24_bin.8	4139	1514407	435	287.241	#N/A	Clostridiales	Bacteria;Firmicutes;Clostridia;Clostridiales;Clostridiaceae
25_bin.11.strict	87.76	1.418	0.417	SGB	Mogibacterium diversum		97	GCA_002998925.1 (Mogibacterium diversum)	Mogibacterium_diversum_strain_JCVI_25_bin.11	7363	1431673	256	178.812	#N/A	Clostridiales	Bacteria;Firmicutes;Clostridia;Clostridiales
38_bin.2.orig	76.59	2.127	0.422	SGB	Mogibacterium diversum		97	GCA_002998925.1 (Mogibacterium diversum)	Mogibacterium_diversum_strain_JCVI_38_bin.2	4516	1280727	352	274.844	#N/A	Clostridiales	Bacteria;Firmicutes;Clostridia;Clostridiales
41_bin.1.orig	88.59	1.418	0.42	SGB	Mogibacterium diversum		97	GCA_002998925.1 (Mogibacterium diversum)	Mogibacterium_diversum_strain_JCVI_41_bin.1	6107	1406303	299	212.614	#N/A	Clostridiales	Bacteria;Firmicutes;Clostridia;Clostridiales;Clostridiaceae
47_bin.23.orig	91.13	0	0.415	SGB	Mogibacterium diversum		97	GCA_002998925.1 (Mogibacterium diversum)	Mogibacterium_diversum_strain_JCVI_47_bin.23	24957	1492257	94	62.9918	#N/A	Clostridiales	Bacteria;Firmicutes
8_bin.1.strict	91.43	1.418	0.414	SGB	Mogibacterium diversum		97	GCA_002998925.1 (Mogibacterium diversum)	Mogibacterium_diversum_strain_JCVI_8_bin.1	17155	1524311	142	93.1568	#N/A	Clostridiales	Bacteria;Firmicutes;Clostridia;Clostridiales
32_bin.48.orig	93.78	0.158	0.399	SGB	Lachnospiraceae bacterium oral taxon 096		98	GCA_003043955.1 (Lachnospiraceae bacterium oral taxon 096)	Lachnospiraceae_bacterium_oral_taxon_096_strain_JCVI_32_bin.48	13934	1791370	191	106.622	#N/A	Clostridiales	Bacteria;Firmicutes;Clostridia;Clostridiales
32_bin.32.permissive	55.34	0	0.252	SGB	Gracilibacteria		97	GCA_003638805.1_ASM363880v1_genomic.fna	Candidatus_Candidatus_Gracilibacteria_bacterium_HOT-871_strain_JCVI_32_bin.32	4029	818580	258.985	#N/A	Bacteria	Bacteria
44_bin.8.strict	92.11	1.467	0.428	SGB	Porphyromonas sp.		97	GCA_003640335.1 (Porphyromonas sp.)	Porphyromonas_sp._strain_JCVI_44_bin.8	14692	1921164	222	115.555	#N/A	Porphyromonadaceae	Bacteria;Bacteroidetes;Bacteroidia;Bacteroidales
1_bin.5.permissive	64.24	0	0.375	SGB	Nanosynbacter TM7c		96	Nanosynbacter TM7c	Candidatus_Nanosynbacter_TM7c_strain_JCVI_1_bin.5	28965	720911	36	49.9368	#N/A	Bacteria	Bacteria;Candidatus Saccharibacteria
32_bin.19.orig	65.09	0.854	0.379	SGB	Nanosynbacter TM7c		96	Nanosynbacter TM7c	Candidatus_Nanosynbacter_TM7c_strain_JCVI_32_bin.19	179892	793808	7	8.81825	#N/A	Bacteria	Bacteria;Candidatus Saccharibacteria
6_bin.10.orig	64.67	1.709	0.377	SGB	Nanosynbacter TM7c		96	Nanosynbacter TM7c	Candidatus_Nanosynbacter_TM7c_strain_JCVI_6_bin.10	139505	927337	22	23.7238	#N/A	Bacteria	Bacteria;Candidatus Saccharibacteria;Candidatus Saccharibacteria oral taxon TM7x
32_bin.49.orig	65.22	0	0.351	SGB	Candidatus Saccharimonas sp.		96			82937	620057	14	22.5786	#N/A	Bacteria	Bacteria
23_bin.5.orig	88.02	3.193	0.445	SGB	Veillonella sp.		4	GCA_900550455.1 (Veillonella sp.)	Veillonella_sp._strain_JCVI_23_bin.5	8525	1341459	243	181.146	#N/A	Selenomonadales	Bacteria;Firmicutes;Negativicutes;Veillonellales;Veillonellaceae
44_bin.23.strict	91.15	1.868	0.474	SGB	Alloprevotella sp.		97	GCA_003639155.1 (Alloprevotella sp.)	Alloprevotella_sp._strain_JCVI_44_bin.23	8482	2395671	430	179.49	#N/A	Bacteroidales	Bacteria;Bacteroidetes;Bacteroidia;Bacteroidales
47_bin.14.orig	74.77	2.537	0.48	SGB	Alloprevotella sp.		97	GCA_003639155.1 (Alloprevotella sp.)	Alloprevotella_sp._strain_JCVI_47_bin.14	3169	2008454	738	367.447	#N/A	Bacteroidales	Bacteria;Bacteroidetes;Bacteroidia;Bacteroidales
32_bin.16.orig	50.61	0.313	0.41	SGB	Capnocytophaga sp.		96	GCA_003638885.1 (Capnocytophagia sp.)	Capnocytophaga_sp._strain_JCVI_32_bin.16	3266	1474992	469	317.968	#N/A	Bacteria	Bacteria;Bacteroidetes;Flavobacteriia;Flavobacteriales;Flavobacteriaceae
32_bin.2.orig	64.43	1.96	0.333	SGB	Cloacibacterium normanense		96	GCA_900104195.1 (Cloacibacterium normanense)	Cloacibacterium_normanense_strain_JCVI_32_bin.2	2619	1390360	589	423.631	#N/A	Flavobacteriales	Bacteria;Bacteroidetes;Flavobacteriia;Flavobacteriales;Flavobacteriaceae
22A_bin.2.orig	70.71	1.612	0.492	SGB	Atopobium parvulum		96	GCA_000758945.1 (Atopobium parvulum DNF00906)	Atopobium_parvulum_strain_JCVI_22A_bin.2	2597	1051041	442	420.535	#N/A	Actinobacteria	Bacteria;Actinobacteria;Coriobacteriia;Coriobacteriales;Atopobiaceae
