## Supplementary material for "Deep metagenomics examines the oral microbiome during dental caries, revealing novel taxa and co-occurrences with host molecules": Table S9

### Sheet: Sheet1
Table S9: Candidate phyla radiation (CPR) MAGs from this study (MAGs together in thick black boxes are in the same SGB)
Final MAG Name	completion (CheckM)	contamination (CheckM)	GC content (%)	bin type	Final Taxa Assignment	taxid for annotation reference	Publisher of Closest Hit (Ref)	ANI to Ref (fastANI)	Closest Ref (GenBank)	TM7 Group (based on Phylophlan2)	Species name based on McLean et al.	Accession number of closest reference	N50	size (bp)	# of contigs	contigs per Mbp	mash hit to RefSeq (>95%ANI)	lineage(checkM)	taxator tk hit (MetaWRAP)	MAG ID
Candidatus_Nanogingivalaceae_FGB1_strain_JCVI_1_bin.12	81.54	1.955	0.363	FGB	Saccharibacteria/Nanosynbacteriaceae	1917697	Eren/Espinoza (tied)	82	TM7_MAG_III_B_1	G6	Nanogingivalaceae		23839	640359	48	74.958	#N/A	Bacteria	Bacteria	1_bin.12.permissive
Candidatus_Nanogingivalaceae_FGB1_strain_JCVI_27_bin.3	82.66	4.924	0.368	FGB	Saccharibacteria/Nanosynbacteriaceae	1917697	Eren/Espinoza (tied)	82	TM7_MAG_III_B_1	G6	Nanogingivalaceae		101972	704215	67	95.1414	#N/A	Bacteria	Bacteria;Firmicutes;Bacilli;Lactobacillales;Streptococcaceae	27_bin.3.permissive
Candidatus_Nanogingivalaceae_FGB1_strain_JCVI_28_bin.11	82.66	1.102	0.364	FGB	Saccharibacteria/Nanosynbacteriaceae	1917697	Eren/Espinoza (tied)	83	TM7_MAG_III_B_1	G6	Nanogingivalaceae		295683	719702	34	47.2418	#N/A	Bacteria	Bacteria;Firmicutes;Bacilli;Lactobacillales;Streptococcaceae	28_bin.11.strict
Candidatus_Nanogingivalaceae_FGB1_strain_JCVI_32_bin.33	60.06	0	0.362	FGB	Saccharibacteria/Nanosynbacteriaceae	1917697	no ANI hit	-	-	G6	Nanogingivalaceae		6755	521278	97	186.081	#N/A	Bacteria	Bacteria	32_bin.33.orig
Candidatus_Nanogingivalaceae_sp.TM7_MAG_II_B_1_strain_JCVI_32_bin.49	65.22	0	0.351	SGB	Candidatus Saccharimonas sp.	1917697	Eren/Espinoza (tied)	96	TM7_MAG_III_B_1 (78% ANI to TM7-CMJM-G6)	G6	Nanogingivalaceae		82937	620057	14	22.5786	#N/A	Bacteria	Bacteria	32_bin.49.orig
Candidatus_Nanosynbacter_GGB1_strain_JCVI_3_bin.14	62.38	0	0.432	GGB	Nanosynbacter	2026720	Almeida	94	UMGS1986	G1	Nanosynbacter	GCA_900556885.1	8752	818123	159	194.347	#N/A	Bacteria	Bacteria;Candidatus Saccharibacteria;Candidatus Saccharibacteria oral taxon TM7x	3_bin.14.permissive
Candidatus_Nanosynbacter_sp._TM7_MAG_III_A_2_strain_JCVI_6_bin.12	61.9	0.925	0.48	SGB	Nanosynbacter	1986206	Eren	96	TM7_MAG_III_A_2	G1	Nanosynbacter		17425	777410	69	88.7563	#N/A	Bacteria	Bacteria;Candidatus Saccharibacteria;Candidatus Saccharibacteria oral taxon TM7x	6_bin.12.orig
Candidatus_Nanosynbacter_sp._TM7_MAG_III_A_2_strain_JCVI_32_bin.12	66.57	0	0.475	SGB	Nanosynbacter	1986206	Eren	96	TM7_MAG_III_A_2	G1	Nanosynbacter		15599	696341	76	109.142	#N/A	Bacteria	Bacteria;Candidatus Saccharibacteria;Candidatus Saccharibacteria oral taxon TM7x	32_bin.12.orig
Candidatus_Nanosynbacter_GGB2_strain_JCVI_32_bin.57	57.83	0	0.515	GGB	Nanosynbacter	1917697	Eren	91	TM7_MAG_III_C_1	G1	Nanosynbacter		71062	1040784	32	30.7461	#N/A	Bacteria	Bacteria;Candidatus Saccharibacteria	32_bin.57.orig
Candidatus_Nanosynbacter_GGB3_strain_JCVI_36_bin.4	72.8	3.605	0.437	GGB	Nanosynbacter	2026720	Almeida	94	UMGS1831	G1	Nanosynbacter	GCA_900555425.1	3344	612493	222	362.453	#N/A	Bacteria	Bacteria;Candidatus Saccharibacteria;Candidatus Saccharibacteria oral taxon TM7x	36_bin.4.orig
Candidatus_Nanosynbacter_GGB4_strain_JCVI_6_bin.3	66.53	1.724	0.43	GGB	Nanosynbacter	2026720	Almeida	94	UMGS1877	G1	Nanosynbacter	GCA_900555885.1	5500	584279	157	268.707	#N/A	Bacteria	Bacteria;Candidatus Saccharibacteria;Candidatus Saccharibacteria oral taxon TM7x	6_bin.3.strict
Candidatus_Nanosynbacteraceae_FGB1_strain_JCVI_32_bin.22	51.75	1.851	0.517	FGB	Saccharibacteria/Nanosynbacteriaceae	1476577	McLean	81	Tm7x	G1	Nanosynbacter	GCA_000803625.1	12471	636728	68	106.796	#N/A	Bacteria	Bacteria;Candidatus Saccharibacteria;Candidatus Saccharibacteria oral taxon TM7x	32_bin.22.orig
Candidatus_Nanosynbacteraceae_FGB2_strain_JCVI_32_bin.44	72.98	5.056	0.477	FGB	Saccharibacteria/Nanosynbacteriaceae	1917697	Espinoza	84	TM7_MAG_III_A	G1	Nanosynbacter	GCA_003638965.1	92766	725781	31	42.7126	#N/A	Bacteria	Bacteria;Candidatus Saccharibacteria	32_bin.44.orig
Candidatus_Nanosynbacter_TM7c_strain_JCVI_1_bin.5	64.24	0	0.375	SGB	Nanosynbacter TM7c	447456	Marcy	97	TM7c	G1	Nanosynbacter TM7c	GCA_000170675.1	28965	720911	36	49.9368	#N/A	Bacteria	Bacteria;Candidatus Saccharibacteria	1_bin.5.permissive
Candidatus_Nanosynbacter_TM7c_strain_JCVI_32_bin.19	65.09	0.854	0.379	SGB	Nanosynbacter TM7c	447456	Marcy	96	TM7c	G1	Nanosynbacter TM7c	GCA_000170675.1	179892	793808	7	8.81825	#N/A	Bacteria	Bacteria;Candidatus Saccharibacteria	32_bin.19.orig
Candidatus_Nanosynbacter_TM7c_strain_JCVI_6_bin.10	64.67	1.709	0.377	SGB	Nanosynbacter TM7c	447456	Marcy	96	TM7c	G1	Nanosynbacter TM7c	GCA_000170675.1	139505	927337	22	23.7238	#N/A	Bacteria	Bacteria;Candidatus Saccharibacteria;Candidatus Saccharibacteria oral taxon TM7x	6_bin.10.orig
Candidatus_Nanosynbacter_UMGS1926_strain_JCVI_1_bin.14	65.81	0	0.432	SGB	Nanosynbacter	2026720	Almeida	95	UMGS1926	G1	Nanosynbacter UMGS1926	GCA_900556355.1	205622	727057	15	20.6311	#N/A	Bacteria	Bacteria;Candidatus Saccharibacteria;Candidatus Saccharibacteria oral taxon TM7x	1_bin.14.strict
Candidatus_Nanosyncoccus_GGB1_strain_JCVI_5_bin.8	81.45	7.053	0.399	GGB	Nanosynbacter	2080848	McLean	94	TM7_KMM_G3_1_HOT_351	G3	Nanosyncoccus	GCA_004138405.1	28282	848618	58	68.3464	#N/A	Bacteria	Bacteria	5_bin.8.permissive
Candidatus_Nanosyncoccus_FGB1_strain_JCVI_1_bin.4	82.6	0	0.412	FGB	Saccharibacteria/Nanosynbacteriaceae	2080848	McLean	81	TM7_KMM_G3_1_HOT_351	G3	Nanosyncoccus	GCA_004138405.1	121155	776077	26	33.5018	#N/A	Bacteria	Bacteria;Candidatus Saccharibacteria	1_bin.4.strict
Candidatus_Nanosyncoccus_FGB2_strain_JCVI_32_bin.36	81.45	0	0.413	FGB	Saccharibacteria/Nanosynbacteriaceae	95818	no ANI hit	-	-	G3	Nanosyncoccus		31369	667180	32	47.9631	#N/A	Bacteria	Bacteria	32_bin.36.orig
Candidatus_Nanosyncoccus_FGB3_strain_JCVI_44_bin.1	78.21	0	0.411	FGB	Saccharibacteria/Nanosynbacteriaceae	95818	no ANI hit	-	-	G3	Nanosyncoccus		87327	721923	35	48.4816	#N/A	Bacteria	Bacteria;Candidatus Saccharibacteria	44_bin.1.strict
Candidatus_Nanosyncoccus_FGB4_strain_JCVI_47_bin.30	76.25	0	0.41	FGB	Saccharibacteria/Nanosynbacteriaceae	95818	no ANI hit	-	-	G3	Nanosyncoccus		5134	714681	185	258.857	#N/A	Bacteria	Bacteria	47_bin.30.orig
Candidatus_Absconditabacteria_sp._SR1_MAG_IV_A_1_strain_JCVI_32.bin.67	53.71	1.724	0.356	GGB	Absconditabacteria	221235	Eren	95	SR1_MAG_IV_A_1 (94% ANI to SR1 MGEHA)	-	-		2662	678911	279	410.952	#N/A	Bacteria	Bacteria	32_bin.67.strict
Candidatus_Gracilibacteria_FGB1_strain_JCVI_11_bin.10	75.62	0	0.353	FGB	Gracilibacteria	363464	Espinoza	79		-	-		22747	897004	82	91.4154	#N/A	Bacteria	Bacteria	11_bin.10.orig
Candidatus_Candidatus_Gracilibacteria_bacterium_HOT-871_strain_JCVI_32_bin.32	55.34	0	0.252	SGB	Gracilibacteria	363464	Podar	98	Candidatus Gracilibacteria bacterium HOT-871	-	-	GCA_002761215.1	4029	818580	212	258.985	#N/A	Bacteria	Bacteria	32_bin.32.permissive
