## Supplementary material for "Deep metagenomics examines the oral microbiome during dental caries, revealing novel taxa and co-occurrences with host molecules": Table S10

### Sheet: Sheet1
Bin ID	completion	contamination	GC	bin type	Final Taxa Assignment	taxid for annotation reference	ANI to Ref (fastANI)	Closest Ref (GenBank)	Final Species Name	N50	size	file	Abundance	sample	contigs	contigs per Mbp	mash (>95%ANI)	lineage(checkM)	taxa (taxator tk)
1_bin.2.strict	76.78	1.828	0.378	GGB	Peptostreptococcus	1257	87	Peptostreptococcus stomatis	Peptostreptococcus_sp.nov._JCVI_1_bin.2	3195	1316329	1_reassembled_bins.stats	2.93011	1	501	380.604	#N/A	Clostridiales	Bacteria;Firmicutes;Clostridia;Clostridiales;Peptostreptococcaceae
12_bin.18.orig	94.52	0.371	0.375	GGB	Peptostreptococcus	1257	87	Peptostreptococcus stomatis	Peptostreptococcus_sp.nov._JCVI_12_bin.18.orig	13316	1567575	12_reassembled_bins.stats	4.65054	12	182	116.103	#N/A	Clostridiales	Bacteria;Firmicutes;Clostridia;Clostridiales;Peptostreptococcaceae
24_bin.7.strict	76.28	2.797	0.379	GGB	Peptostreptococcus	1257	87	Peptostreptococcus stomatis	Peptostreptococcus_sp.nov._JCVI_24_bin.7.strict	3259	1307644			24	401	306.658	#N/A	Clostridiales	Bacteria;Firmicutes;Clostridia;Clostridiales;Peptostreptococcaceae
25_bin.6.orig	81.58	0.932	0.379	GGB	Peptostreptococcus	1257	87	Peptostreptococcus stomatis	Peptostreptococcus_sp.nov._JCVI_25_bin.6.orig	4661	1310930	25_reassembled_bins.stats	3.03426	25	326	248.678	#N/A	Clostridiales	Bacteria;Firmicutes;Clostridia;Clostridiales
32_bin.13.orig	98.6	0	0.373	GGB	Peptostreptococcus	1257	87	Peptostreptococcus stomatis	Peptostreptococcus_sp.nov._JCVI_32_bin.13.orig	47221	1701506			32	61	35.8506	#N/A	Clostridiales	Bacteria;Firmicutes;Clostridia;Clostridiales
42_bin.2.strict	73.32	0.466	0.38	GGB	Peptostreptococcus	1257	87	Peptostreptococcus stomatis	Peptostreptococcus_sp.nov._JCVI_42_bin.2.strict	2475	1153879		3.20053	42	516	447.187	#N/A	Clostridiales	Bacteria;Firmicutes;Clostridia;Clostridiales;Peptostreptococcaceae
44_bin.26.orig	98.6	0	0.372	GGB	Peptostreptococcus	1257	87	Peptostreptococcus stomatis	Peptostreptococcus_sp.nov._JCVI_44_bin.26.orig	45719	1736350		7.98809	44	66	38.0108	#N/A	Clostridiales	Bacteria;Firmicutes;Clostridia;Clostridiales;Peptostreptococcaceae
6_bin.6.strict	80.4	0.699	0.382	GGB	Peptostreptococcus	1257	87	Peptostreptococcus stomatis	Peptostreptococcus_sp.nov._JCVI_6_bin.6.strict	2861	1235906	6_reassembled_bins.stats	2.80116	6	500	404.562	#N/A	Clostridiales	Bacteria;Firmicutes;Clostridia;Clostridiales
1_bin.11.strict	56.89	3.448	0.366	GGB	Solobacterium	123375	91	Solobacterium moorei F0204	Solobacterium_sp.nov._JCVI_1_bin.11.strict	3685	1508189	1_reassembled_bins.stats	4.19052	1	548	363.35	#N/A	Bacteria	Bacteria;Firmicutes;Bacilli
10_bin.1.strict	88.93	0	0.367	GGB	Solobacterium	123375	91	Solobacterium moorei F0204	Solobacterium_sp.nov._JCVI_10_bin.1.strict	9365	1545951	10_reassembled_bins.stats	9.45359	10	215	139.073	#N/A	Bacteria	Bacteria;Firmicutes;Bacilli
13_bin.10.permissive	92.47	0.476	0.365	GGB	Solobacterium	123375	91	Solobacterium moorei F0204	Solobacterium_sp.nov._JCVI_13_bin.10.permissive	28101	1779609	13_reassembled_bins.stats	8.87277	13	114	64.059	#N/A	Bacteria	Bacteria;Firmicutes
14_bin.10.strict	98.57	1.428	0.365	GGB	Solobacterium	123375	91	Solobacterium moorei F0204	Solobacterium_sp.nov._JCVI_14_bin.10.strict	26866	2149214	14_reassembled_bins.stats	10.0266	14	145	67.4665	#N/A	Bacteria	Bacteria;Firmicutes
17_bin.6.strict	94.38	1.428	0.364	GGB	Solobacterium	123375	91	Solobacterium moorei F0204	Solobacterium_sp.nov._JCVI_17_bin.6.strict	80816	1906471	17_reassembled_bins.stats	22.5386	17	72	37.7661	#N/A	Bacteria	Bacteria;Firmicutes
19_bin.12.orig	72.35	1.047	0.37	GGB	Solobacterium	123375	91	Solobacterium moorei F0204	Solobacterium_sp.nov._JCVI_19_bin.12.orig	3292	1175538	19_reassembled_bins.stats	4.71462	19	414	352.179	#N/A	Bacteria	Bacteria;Firmicutes;Bacilli
23_bin.4.orig	99.04	0	0.364	GGB	Solobacterium	123375	91	Solobacterium moorei F0204	Solobacterium_sp.nov._JCVI_23_bin.4.orig	40093	1810941	23_reassembled_bins.stats	5.74406	23	81	44.7281	#N/A	Bacteria	Bacteria;Firmicutes
24_bin.4.strict	74.13	3.448	0.366	GGB	Solobacterium	123375	91	Solobacterium moorei F0204	Solobacterium_sp.nov._JCVI_24_bin.4.strict	6497	1458210			24	318	218.076	#N/A	Bacteria	Bacteria;Firmicutes;Bacilli
25_bin.5.strict	90.71	2.095	0.366	GGB	Solobacterium	123375	91	Solobacterium moorei F0204	Solobacterium_sp.nov._JCVI_25_bin.5.strict	17809	1715331	25_reassembled_bins.stats	5.28495	25	145	84.5318	#N/A	Bacteria	Bacteria;Firmicutes;Bacilli;Lactobacillales
3_bin.13.strict	53.78	5.271	0.37	GGB	Solobacterium	123375	91	Solobacterium moorei F0204	Solobacterium_sp.nov._JCVI_3_bin.13.strict	2268	1251072		4.0685	3	611	488.381	#N/A	Bacteria	Bacteria;Firmicutes;Bacilli;Lactobacillales
30_bin.5.orig	100	0	0.364	GGB	Solobacterium	123375	91	Solobacterium moorei F0204	Solobacterium_sp.nov._JCVI_30_bin.5.orig	29850	2029973	30_reassembled_bins.stats	9.46437	30	127	62.5624	#N/A	Bacteria	Bacteria;Firmicutes
32_bin.41.strict	96.34	4.032	0.364	GGB	Solobacterium	123375	91	Solobacterium moorei F0204	Solobacterium_sp.nov._JCVI_32_bin.41.strict	20573	2040814			32	288	141.12	#N/A	Bacteria	Bacteria;Firmicutes;Bacilli;Lactobacillales
33_bin.5.permissive	72.57	2.586	0.366	GGB	Solobacterium	123375	91	Solobacterium moorei F0204	Solobacterium_sp.nov._JCVI_33_bin.5.permissive	8038	1423920	33_reassembled_bins.stats	11.3482	33	259	181.892	#N/A	Bacteria	Bacteria;Firmicutes;Bacilli;Lactobacillales
34_bin.11.permissive	78.01	3.333	0.367	GGB	Solobacterium	123375	91	Solobacterium moorei F0204	Solobacterium_sp.nov._JCVI_34_bin.11.permissive	7168	1496701	34_reassembled_bins.stats	6.81256	34	302	201.777	#N/A	Bacteria	Bacteria;Firmicutes;Bacilli;Bacillales
43_bin.4.permissive	76.26	2	0.37	GGB	Solobacterium	123375	91	Solobacterium moorei F0204	Solobacterium_sp.nov._JCVI_43_bin.4.permissive	5324	1278728		4.87637	43	292	228.352	#N/A	Bacteria	Bacteria;Firmicutes;Bacilli;Lactobacillales;Streptococcaceae
47_bin.15.orig	89.04	0	0.37	GGB	Solobacterium	123375	91	Solobacterium moorei F0204	Solobacterium_sp.nov._JCVI_47_bin.15.orig	10984	1533265		2.53678	47	188	122.614	#N/A	Bacteria	Bacteria;Firmicutes
48_bin.1.strict	95.23	0.476	0.368	GGB	Solobacterium	123375	91	Solobacterium moorei F0204	Solobacterium_sp.nov._JCVI_48_bin.1.strict	13267	1787758		3.94854	48	213	119.144	#N/A	Bacteria	Bacteria;Firmicutes
5_bin.10.orig	83.23	5.047	0.363	GGB	Solobacterium	123375	91	Solobacterium moorei F0204	Solobacterium_sp.nov._JCVI_5_bin.10.orig	4630	1841353	5_reassembled_bins.stats	5.07387	5	483	262.307	#N/A	Bacteria	Bacteria;Firmicutes
8_bin.4.strict	93.8	2	0.365	GGB	Solobacterium	123375	91	Solobacterium moorei F0204	Solobacterium_sp.nov._JCVI_8_bin.4.strict	9990	1917036	8_reassembled_bins.stats	7.56747	8	295	153.883	#N/A	Bacteria	Bacteria;Firmicutes
11_bin.1.permissive	75.8	3.319	0.371	GGB	Solobacterium	123375	90	Solobacterium moorei F0204	Solobacterium_sp.nov._JCVI_11_bin.1.permissive	4443	1268910	11_reassembled_bins.stats	3.66462	11	376	296.317	#N/A	Bacteria	Bacteria;Firmicutes;Bacilli
18_bin.7.strict	90.47	0.952	0.363	GGB	Solobacterium	123375	90	Solobacterium moorei F0204	Solobacterium_sp.nov._JCVI_18_bin.7.strict	18254	1636476	18_reassembled_bins.stats	7.95139	18	130	79.439	#N/A	Bacteria	Bacteria;Firmicutes
44_bin.31.orig	99.52	0	0.365	GGB	Solobacterium	123375	90	Solobacterium moorei F0204	Solobacterium_sp.nov._JCVI_44_bin.31.orig	24699	1665742		7.743	44	125	75.0416	#N/A	Bacteria	Bacteria;Firmicutes
29_bin.17.orig	70.48	3.904	0.398	GGB	Streptococcus	1301	94	Streptococcus sp. 263_SSPC 485_267_13898	Streptococcus_sp.nov._JCVI_29_bin.17.orig	3104	1197611	29_reassembled_bins.stats	3.49764	29	432	360.718	#N/A	Lactobacillales	Bacteria;Firmicutes;Bacilli;Lactobacillales
5_bin.3.permissive	84.05	4.325	0.409	GGB	Streptococcus	1301	94	Streptococcus sp. HMSC076C08	Streptococcus_sp.nov._JCVI_5_bin.3.permissive	6503	1684224	5_reassembled_bins.stats	5.36063	5	345	204.842	#N/A	Streptococcus	Bacteria;Firmicutes;Bacilli;Lactobacillales;Streptococcaceae;Streptococcus
32_bin.65.strict	70.56	1.65	0.377	GGB	Lachnospiraceae	186803	94	Lachnospiraceae bacterium oral taxon 082	Lachnoanaerobaculum_sp.nov._JCVI_32_bin.65.strict	5334	1844786			32	451	244.473	#N/A	Clostridiales	Bacteria;Firmicutes;Clostridia;Clostridiales
16_bin.13.strict	90.08	1.107	0.471	GGB	Prevotella	838	95	Prevotella tannerae ATCC 51259	Alloprevotella_sp.nov._JCVI_16_bin.13.strict	7437	2060130	16_reassembled_bins.stats	3.82672	16	378	183.484	#N/A	Bacteroidales	Bacteria;Bacteroidetes;Bacteroidia;Bacteroidales
30_bin.15.strict	71.34	2.289	0.475	GGB	Prevotella	838	95	Prevotella tannerae ATCC 51259	Alloprevotella_sp.nov._JCVI_30_bin.15.strict	3201	1749701	30_reassembled_bins.stats	3.39506	30	668	381.78	#N/A	Bacteroidales	Bacteria
42_bin.12.strict	78.51	1.392	0.473	GGB	Prevotella	838	95	Prevotella tannerae ATCC 51259	Alloprevotella_sp.nov._JCVI_42_bin.12.strict	3458	1810042		3.37618	42	607	335.351	#N/A	Bacteroidales	Bacteria;Bacteroidetes;Bacteroidia;Bacteroidales;Prevotellaceae
3_bin.12.permissive	65.02	1.608	0.398	GGB	Campylobacter	194	95	Campylobacter conscisus	Campylobacter_sp.nov._JCVI_3_bin.12.permissive	2300	1212701		4.6218	3	573	472.499	#N/A	Epsilonproteobacteria	Bacteria;Proteobacteria;Epsilonproteobacteria;Campylobacterales;Campylobacteraceae;Campylobacter;Campylobacter concisus
6_bin.14.permissive	68.54	3.793	0.472	GGB	Atopobium	1380	93	Atopobium parvulum DSM 20469	Atopobium_sp.nov._JCVI_6_bin.14.permissive	1845	939050	6_reassembled_bins.stats	2.79062	6	525	559.076	#N/A	Bacteria	Bacteria;Actinobacteria;Coriobacteriia;Coriobacteriales;Atopobiaceae
1_bin.3.orig	55.21	4.494	0.28	GGB	Fusobacterium	848	94	Fusobacterium periodonticum D10	Fusobacterium_sp.nov._JCVI_1_bin.3.orig	2048	814221	1_reassembled_bins.stats	3.39278	1	434	533.025	#N/A	Bacteria	Bacteria;Firmicutes;Clostridia;Clostridiales;Clostridiaceae
33_bin.17.permissive	70.79	1.718	0.659	GGB	Thermomonospora	2019	94	Xylanimonas (now Thermonospora) cellulosilytica strain 352	Thermonospora_sp.nov._JCVI	2451	1534912	33_reassembled_bins.stats	6.0891	33	691	450.189	#N/A	Actinomycetaceae	Bacteria;Actinobacteria;Actinobacteria;Actinomycetales;Actinomycetaceae;Schaalia;Schaalia meyeri
37_bin.9.permissive	82.52	2.992	0.663	GGB	Thermomonospora	2019	94	Xylanimonas (now Thermonospora) cellulosilytica strain 352	Thermonospora_sp.nov._JCVI	3108	1895436	37_reassembled_bins.stats	4.72467	37	722	380.915	#N/A	Actinomycetaceae	Bacteria;Actinobacteria;Actinobacteria;Actinomycetales;Actinomycetaceae;Schaalia;Schaalia meyeri
39_bin.13.permissive	73.4	2.756	0.659	GGB	Schaalia	2529408	93	Actinomyces (now Schaalia) odontolyticus strain XH001	Schaalia_sp.nov._JCVI	2658	1642361	39_reassembled_bins.stats	3.11403	39	702	427.433	#N/A	Actinomycetaceae	Bacteria;Actinobacteria;Actinobacteria;Actinomycetales;Actinomycetaceae;Schaalia;Schaalia meyeri
1_bin.10.strict	77.69	1.666	0.28	GGB	Parvimonas	543311	89	Parvimonas sp. oral taxon 393	Parvimonas_sp.nov.JCVI	18523	1283237	1_reassembled_bins.stats	7.43873	1	120	93.5135	#N/A	Clostridiales	Bacteria;Firmicutes;Tissierellia;Tissierellales;Peptoniphilaceae;Parvimonas;Parvimonas micra
18_bin.2.strict	74.57	1.727	0.287	GGB	Parvimonas	543311	89	Parvimonas sp. oral taxon 393	Parvimonas_sp.nov.JCVI	4132	1346995	18_reassembled_bins.stats	5.57782	18	385	285.821	#N/A	Clostridiales	Bacteria;Firmicutes;Tissierellia;Tissierellales;Peptoniphilaceae;Parvimonas;Parvimonas micra
32_bin.68.orig	62.86	5.091	0.367	GGB	Flavobacteriaceae	49546	93	GCA_003640185.1 (Riemerella sp.)	Riemerella_sp.nov._JCVI	1980	1493613			32	777	520.215	#N/A	Bacteria	Bacteria;Bacteroidetes;Flavobacteriia;Flavobacteriales;Flavobacteriaceae
23_bin.15.orig	70.05	4.844	0.335	GGB	Granulicatella sp.	2049028	94	Granulicatella elegans ATCC700633	Granulicatella_sp.nov._JCVI	12357	1317090	23_reassembled_bins.stats	2.9289	23	134	101.739	#N/A	Lactobacillales	Bacteria;Firmicutes;Bacilli;Lactobacillales
3_bin.14.permissive	62.38	0	0.432	GGB	Nanosynbacter	2026720	94	UMGS1986	Nanosynbacter_sp.nov._JCVI_3_bin.14	8752	818123		9.11813	3	159	194.347	#N/A	Bacteria	Bacteria;Candidatus Saccharibacteria;Candidatus Saccharibacteria oral taxon TM7x
32_bin.57.orig	57.83	0	0.515	GGB	Nanosynbacter	1917697	91	TM7_MAG_III_C_1	Nanosynbacter_sp.nov._JCVI_32_bin.57	71062	1040784			32	32	30.7461	#N/A	Bacteria	Bacteria;Candidatus Saccharibacteria
36_bin.4.orig	72.8	3.605	0.437	GGB	Nanosynbacter	2026720	94	UMGS1831	Nanosynbacter_sp.nov._JCVI_36_bin.4	3344	612493	36_reassembled_bins.stats	7.9036	36	222	362.453	#N/A	Bacteria	Bacteria;Candidatus Saccharibacteria;Candidatus Saccharibacteria oral taxon TM7x
6_bin.3.strict	66.53	1.724	0.43	GGB	Nanosynbacter	2026720	94	UMGS1877	Nanosynbacter_sp.nov._JCVI_6_bin.3	5500	584279	6_reassembled_bins.stats	29.4865	6	157	268.707	#N/A	Bacteria	Bacteria;Candidatus Saccharibacteria;Candidatus Saccharibacteria oral taxon TM7x
5_bin.8.permissive	81.45	7.053	0.399	GGB	Nanosynbacter	2080848	94	TM7_KMM_G3_1_HOT_351	Nanosyncoccus_sp.nov._JCVI_5_bin.8	28282	848618	5_reassembled_bins.stats	6.81615	5	58	68.3464	#N/A	Bacteria	Bacteria
32_bin.67.strict	53.71	1.724	0.356	GGB	Absconditabacteria	221235	95	SR1_MAG_IV_A_1 (94% ANI to SR1 MGEHA)	Absconditabacteria_sp._SR1_MAG_IV_A_1_strain_JCVI_32.bin.67	2662	678911			32	279	410.952	#N/A	Bacteria	Bacteria

### Sheet: Sheet2
Table S10: Genus-level genome bins (GGB) from this study (MAGs together in thick black boxes are in the same SGB)
Final MAG Name	completion (CheckM)	contamination (CheckM)	GC content (%)	bin type	Final Taxa Assignment	taxid for annotation reference	ANI to Ref (fastANI)	Closest Ref (GenBank)	N50 (bp)	size (bp)	# of contigs	contigs per Mbp	mash hit to RefSeq (>95%ANI)	lineage(checkM)	taxator tk hit (MetaWRAP)	MAG ID
Candidatus_Peptostreptococcus_GGB1_strain_JCVI_1_bin.2	76.78	1.828	0.378	GGB	Peptostreptococcus	1257	87	Peptostreptococcus stomatis	3195	1316329	501	380.604	#N/A	Clostridiales	Bacteria;Firmicutes;Clostridia;Clostridiales;Peptostreptococcaceae	1_bin.2.strict
Candidatus_Peptostreptococcus_GGB1_strain_JCVI_12_bin.18	94.52	0.371	0.375	GGB	Peptostreptococcus	1257	87	Peptostreptococcus stomatis	13316	1567575	182	116.103	#N/A	Clostridiales	Bacteria;Firmicutes;Clostridia;Clostridiales;Peptostreptococcaceae	12_bin.18.orig
Candidatus_Peptostreptococcus_GGB1_strain_JCVI_24_bin.7	76.28	2.797	0.379	GGB	Peptostreptococcus	1257	87	Peptostreptococcus stomatis	3259	1307644	401	306.658	#N/A	Clostridiales	Bacteria;Firmicutes;Clostridia;Clostridiales;Peptostreptococcaceae	24_bin.7.strict
Candidatus_Peptostreptococcus_GGB1_strain_JCVI_25_bin.6	81.58	0.932	0.379	GGB	Peptostreptococcus	1257	87	Peptostreptococcus stomatis	4661	1310930	326	248.678	#N/A	Clostridiales	Bacteria;Firmicutes;Clostridia;Clostridiales	25_bin.6.orig
Candidatus_Peptostreptococcus_GGB1_strain_JCVI_32_bin.13	98.6	0	0.373	GGB	Peptostreptococcus	1257	87	Peptostreptococcus stomatis	47221	1701506	61	35.8506	#N/A	Clostridiales	Bacteria;Firmicutes;Clostridia;Clostridiales	32_bin.13.orig
Candidatus_Peptostreptococcus_GGB1_strain_JCVI_42_bin.2	73.32	0.466	0.38	GGB	Peptostreptococcus	1257	87	Peptostreptococcus stomatis	2475	1153879	516	447.187	#N/A	Clostridiales	Bacteria;Firmicutes;Clostridia;Clostridiales;Peptostreptococcaceae	42_bin.2.strict
Candidatus_Peptostreptococcus_GGB1_strain_JCVI_44_bin.26	98.6	0	0.372	GGB	Peptostreptococcus	1257	87	Peptostreptococcus stomatis	45719	1736350	66	38.0108	#N/A	Clostridiales	Bacteria;Firmicutes;Clostridia;Clostridiales;Peptostreptococcaceae	44_bin.26.orig
Candidatus_Peptostreptococcus_GGB1_strain_JCVI_6_bin.6	80.4	0.699	0.382	GGB	Peptostreptococcus	1257	87	Peptostreptococcus stomatis	2861	1235906	500	404.562	#N/A	Clostridiales	Bacteria;Firmicutes;Clostridia;Clostridiales	6_bin.6.strict
Candidatus_Solobacterium_GGB1_strain_JCVI_1_bin.11	56.89	3.448	0.366	GGB	Solobacterium	123375	91	Solobacterium moorei F0204	3685	1508189	548	363.35	#N/A	Bacteria	Bacteria;Firmicutes;Bacilli	1_bin.11.strict
Candidatus_Solobacterium_GGB1_strain_JCVI_10_bin.1	88.93	0	0.367	GGB	Solobacterium	123375	91	Solobacterium moorei F0204	9365	1545951	215	139.073	#N/A	Bacteria	Bacteria;Firmicutes;Bacilli	10_bin.1.strict
Candidatus_Solobacterium_GGB1_strain_JCVI_13_bin.10	92.47	0.476	0.365	GGB	Solobacterium	123375	91	Solobacterium moorei F0204	28101	1779609	114	64.059	#N/A	Bacteria	Bacteria;Firmicutes	13_bin.10.permissive
Candidatus_Solobacterium_GGB1_strain_JCVI_14_bin.10	98.57	1.428	0.365	GGB	Solobacterium	123375	91	Solobacterium moorei F0204	26866	2149214	145	67.4665	#N/A	Bacteria	Bacteria;Firmicutes	14_bin.10.strict
Candidatus_Solobacterium_GGB1_strain_JCVI_17_bin.6	94.38	1.428	0.364	GGB	Solobacterium	123375	91	Solobacterium moorei F0204	80816	1906471	72	37.7661	#N/A	Bacteria	Bacteria;Firmicutes	17_bin.6.strict
Candidatus_Solobacterium_GGB1_strain_JCVI_19_bin.12	72.35	1.047	0.37	GGB	Solobacterium	123375	91	Solobacterium moorei F0204	3292	1175538	414	352.179	#N/A	Bacteria	Bacteria;Firmicutes;Bacilli	19_bin.12.orig
Candidatus_Solobacterium_GGB1_strain_JCVI_23_bin.4	99.04	0	0.364	GGB	Solobacterium	123375	91	Solobacterium moorei F0204	40093	1810941	81	44.7281	#N/A	Bacteria	Bacteria;Firmicutes	23_bin.4.orig
Candidatus_Solobacterium_GGB1_strain_JCVI_24_bin.4	74.13	3.448	0.366	GGB	Solobacterium	123375	91	Solobacterium moorei F0204	6497	1458210	318	218.076	#N/A	Bacteria	Bacteria;Firmicutes;Bacilli	24_bin.4.strict
Candidatus_Solobacterium_GGB1_strain_JCVI_25_bin.5	90.71	2.095	0.366	GGB	Solobacterium	123375	91	Solobacterium moorei F0204	17809	1715331	145	84.5318	#N/A	Bacteria	Bacteria;Firmicutes;Bacilli;Lactobacillales	25_bin.5.strict
Candidatus_Solobacterium_GGB1_strain_JCVI_3_bin.13	53.78	5.271	0.37	GGB	Solobacterium	123375	91	Solobacterium moorei F0204	2268	1251072	611	488.381	#N/A	Bacteria	Bacteria;Firmicutes;Bacilli;Lactobacillales	3_bin.13.strict
Candidatus_Solobacterium_GGB1_strain_JCVI_30_bin.5	100	0	0.364	GGB	Solobacterium	123375	91	Solobacterium moorei F0204	29850	2029973	127	62.5624	#N/A	Bacteria	Bacteria;Firmicutes	30_bin.5.orig
Candidatus_Solobacterium_GGB1_strain_JCVI_32_bin.41	96.34	4.032	0.364	GGB	Solobacterium	123375	91	Solobacterium moorei F0204	20573	2040814	288	141.12	#N/A	Bacteria	Bacteria;Firmicutes;Bacilli;Lactobacillales	32_bin.41.strict
Candidatus_Solobacterium_GGB1_strain_JCVI_33_bin.5	72.57	2.586	0.366	GGB	Solobacterium	123375	91	Solobacterium moorei F0204	8038	1423920	259	181.892	#N/A	Bacteria	Bacteria;Firmicutes;Bacilli;Lactobacillales	33_bin.5.permissive
Candidatus_Solobacterium_GGB1_strain_JCVI_34_bin.11	78.01	3.333	0.367	GGB	Solobacterium	123375	91	Solobacterium moorei F0204	7168	1496701	302	201.777	#N/A	Bacteria	Bacteria;Firmicutes;Bacilli;Bacillales	34_bin.11.permissive
Candidatus_Solobacterium_GGB1_strain_JCVI_43_bin.4	76.26	2	0.37	GGB	Solobacterium	123375	91	Solobacterium moorei F0204	5324	1278728	292	228.352	#N/A	Bacteria	Bacteria;Firmicutes;Bacilli;Lactobacillales;Streptococcaceae	43_bin.4.permissive
Candidatus_Solobacterium_GGB1_strain_JCVI_47_bin.15	89.04	0	0.37	GGB	Solobacterium	123375	91	Solobacterium moorei F0204	10984	1533265	188	122.614	#N/A	Bacteria	Bacteria;Firmicutes	47_bin.15.orig
Candidatus_Solobacterium_GGB1_strain_JCVI_48_bin.1	95.23	0.476	0.368	GGB	Solobacterium	123375	91	Solobacterium moorei F0204	13267	1787758	213	119.144	#N/A	Bacteria	Bacteria;Firmicutes	48_bin.1.strict
Candidatus_Solobacterium_GGB1_strain_JCVI_5_bin.10	83.23	5.047	0.363	GGB	Solobacterium	123375	91	Solobacterium moorei F0204	4630	1841353	483	262.307	#N/A	Bacteria	Bacteria;Firmicutes	5_bin.10.orig
Candidatus_Solobacterium_GGB1_strain_JCVI_8_bin.4	93.8	2	0.365	GGB	Solobacterium	123375	91	Solobacterium moorei F0204	9990	1917036	295	153.883	#N/A	Bacteria	Bacteria;Firmicutes	8_bin.4.strict
Candidatus_Solobacterium_GGB2_strain_JCVI_11_bin.1	75.8	3.319	0.371	GGB	Solobacterium	123375	90	Solobacterium moorei F0204	4443	1268910	376	296.317	#N/A	Bacteria	Bacteria;Firmicutes;Bacilli	11_bin.1.permissive
Candidatus_Solobacterium_GGB2_strain_JCVI_18_bin.7	90.47	0.952	0.363	GGB	Solobacterium	123375	90	Solobacterium moorei F0204	18254	1636476	130	79.439	#N/A	Bacteria	Bacteria;Firmicutes	18_bin.7.strict
Candidatus_Solobacterium_GGB2_strain_JCVI_44_bin.31	99.52	0	0.365	GGB	Solobacterium	123375	90	Solobacterium moorei F0204	24699	1665742	125	75.0416	#N/A	Bacteria	Bacteria;Firmicutes	44_bin.31.orig
Candidtus_Streptococcus_GGB1_strain_JCVI_29_bin.17	70.48	3.904	0.398	GGB	Streptococcus	1301	94	Streptococcus sp. 263_SSPC 485_267_13898	3104	1197611	432	360.718	#N/A	Lactobacillales	Bacteria;Firmicutes;Bacilli;Lactobacillales	29_bin.17.orig
Candidatus_Streptococcus_GGB2_strain_JCVI_5_bin.3	84.05	4.325	0.409	GGB	Streptococcus	1301	94	Streptococcus sp. HMSC076C08	6503	1684224	345	204.842	#N/A	Streptococcus	Bacteria;Firmicutes;Bacilli;Lactobacillales;Streptococcaceae;Streptococcus	5_bin.3.permissive
Candidatus_Lachnoanaerobaculum_GGB1_strain_JCVI_32_bin.65	70.56	1.65	0.377	GGB	Lachnospiraceae	186803	94	Lachnospiraceae bacterium oral taxon 082	5334	1844786	451	244.473	#N/A	Clostridiales	Bacteria;Firmicutes;Clostridia;Clostridiales	32_bin.65.strict
Candidatus_Atopobium_GGB1_strain_JCVI_6_bin.14	68.54	3.793	0.472	GGB	Atopobium	1380	93	Atopobium parvulum DSM 20469	1845	939050	525	559.076	#N/A	Bacteria	Bacteria;Actinobacteria;Coriobacteriia;Coriobacteriales;Atopobiaceae	6_bin.14.permissive
Candidatus_Fusobacterium_GGB1_strain_JCVI_1_bin.3	55.21	4.494	0.28	GGB	Fusobacterium	848	94	Fusobacterium periodonticum D10	2048	814221	434	533.025	#N/A	Bacteria	Bacteria;Firmicutes;Clostridia;Clostridiales;Clostridiaceae	1_bin.3.orig
Candidatus_Thermonospora_GGB1_strain_JCVI_33_bin.17	70.79	1.718	0.659	GGB	Thermomonospora	2019	94	Xylanimonas (now Thermonospora) cellulosilytica strain 352	2451	1534912	691	450.189	#N/A	Actinomycetaceae	Bacteria;Actinobacteria;Actinobacteria;Actinomycetales;Actinomycetaceae;Schaalia;Schaalia meyeri	33_bin.17.permissive
Candidatus_Thermonospora_GGB2_strain_JCVI_37_bin.9	82.52	2.992	0.663	GGB	Thermomonospora	2019	94	Xylanimonas (now Thermonospora) cellulosilytica strain 352	3108	1895436	722	380.915	#N/A	Actinomycetaceae	Bacteria;Actinobacteria;Actinobacteria;Actinomycetales;Actinomycetaceae;Schaalia;Schaalia meyeri	37_bin.9.permissive
Candidatus_Schaalia_GGB1_strain_JCVI_39_bin.13	73.4	2.756	0.659	GGB	Schaalia	2529408	93	Actinomyces (now Schaalia) odontolyticus strain XH001	2658	1642361	702	427.433	#N/A	Actinomycetaceae	Bacteria;Actinobacteria;Actinobacteria;Actinomycetales;Actinomycetaceae;Schaalia;Schaalia meyeri	39_bin.13.permissive
Candidatus_Parvimonas_GGB1_strain_JCVI_1_bin.10	77.69	1.666	0.28	GGB	Parvimonas	543311	89	Parvimonas sp. oral taxon 393	18523	1283237	120	93.5135	#N/A	Clostridiales	Bacteria;Firmicutes;Tissierellia;Tissierellales;Peptoniphilaceae;Parvimonas;Parvimonas micra	1_bin.10.strict
Candidatus_Parvimonas_GGB1_strain_JCVI_18_bin.2	74.57	1.727	0.287	GGB	Parvimonas	543311	89	Parvimonas sp. oral taxon 393	4132	1346995	385	285.821	#N/A	Clostridiales	Bacteria;Firmicutes;Tissierellia;Tissierellales;Peptoniphilaceae;Parvimonas;Parvimonas micra	18_bin.2.strict
Candidatus_Riemerella_GGB1_strain_JCVI_32_bin.68	62.86	5.091	0.367	GGB	Flavobacteriaceae	49546	93	GCA_003640185.1 (Riemerella sp.)	1980	1493613	777	520.215	#N/A	Bacteria	Bacteria;Bacteroidetes;Flavobacteriia;Flavobacteriales;Flavobacteriaceae	32_bin.68.orig
Candidatus_Granulicatella_GGB1_strain_JCVI_23_bin.15	70.05	4.844	0.335	GGB	Granulicatella sp.	2049028	94	Granulicatella elegans ATCC700633	12357	1317090	134	101.739	#N/A	Lactobacillales	Bacteria;Firmicutes;Bacilli;Lactobacillales	23_bin.15.orig
Candidatus_Nanosynbacter_GGB1_strain_JCVI_3_bin.14	62.38	0	0.432	GGB	Nanosynbacter	2026720	94	UMGS1986	8752	818123	159	194.347	#N/A	Bacteria	Bacteria;Candidatus Saccharibacteria;Candidatus Saccharibacteria oral taxon TM7x	3_bin.14.permissive
Candidatus_Nanosynbacter_GGB2_strain_JCVI_32_bin.57	57.83	0	0.515	GGB	Nanosynbacter	1917697	91	TM7_MAG_III_C_1	71062	1040784	32	30.7461	#N/A	Bacteria	Bacteria;Candidatus Saccharibacteria	32_bin.57.orig
Candidatus_Nanosynbacter_GGB3_strain_JCVI_36_bin.4	72.8	3.605	0.437	GGB	Nanosynbacter	2026720	94	UMGS1831	3344	612493	222	362.453	#N/A	Bacteria	Bacteria;Candidatus Saccharibacteria;Candidatus Saccharibacteria oral taxon TM7x	36_bin.4.orig
Candidatus_Nanosynbacter_GGB4_strain_JCVI_6_bin.3	66.53	1.724	0.43	GGB	Nanosynbacter	2026720	94	UMGS1877	5500	584279	157	268.707	#N/A	Bacteria	Bacteria;Candidatus Saccharibacteria;Candidatus Saccharibacteria oral taxon TM7x	6_bin.3.strict
Candidatus_Nanosyncoccus_GGB1_strain_JCVI_5_bin.8	81.45	7.053	0.399	GGB	Nanosynbacter	2080848	94	TM7_KMM_G3_1_HOT_351	28282	848618	58	68.3464	#N/A	Bacteria	Bacteria	5_bin.8.permissive
Candidatus_Campylobacter_GGB1_strain_JCVI_34_bin.34	53.41	7.359	0.465	GGB	Campylobacteraceae	72294	89	Campylobacter gracilis RM3268	1523	1553180	996	641.265	#N/A	Epsilonproteobacteria	Bacteria;Proteobacteria;Epsilonproteobacteria;Campylobacterales;Campylobacteraceae;Campylobacter;Campylobacter gracilis	32_bin.34.orig
