## Supplementary material for "Deep metagenomics examines the oral microbiome during dental caries, revealing novel taxa and co-occurrences with host molecules": Table S11

### Sheet: Sheet1
Table S11: Family-level genome bins (FGBs) from this study (MAGs grouped together in thick black boxes are in the same SGB)
Final MAG Name	completion (CheckM)	contamination (CheckM)	GC content (%)	bin type	Final Taxa Assignment	taxid for annotation reference	ANI to Ref (fastANI)	Closest Ref (GenBank)	N50 (bp)	size (bp)	# of contigs	contigs per Mbp	mash hit to RefSeq (>95%ANI)	lineage(checkM)	taxator tk hit (MetaWRAP)	Bin ID
Candidatus_Atopobiaceae_FGB1_strain_JCVI_32_bin.3	70.17	1.724	0.42	FGB	Atopobiaceae	1643824	82	Atopobium parvulum DSM 20469	13589	1033246	104	100.654	#N/A	Bacteria	Bacteria	32_bin.3.orig
Candidatus_Prevotellaceae_FGB1_strain_JCVI_44_bin.38	96.79	0	0.542	FGB	Bacteroidales	171549	76	Prevotellaceae bacterium Marseille-P2826	64910	2341656	60	25.6229	#N/A	Bacteroidales	Bacteria	44_bin.38.orig
Candidatus_Prevotellaceae_FGB1_strain_JCVI_11_bin.7	80.89	1.891	0.558	FGB	Bacteroidales	171549	76	Prevotellaceae bacterium Marseille-P2826	3458	1711870	558	325.959	#N/A	Bacteroidales	Bacteria	11_bin.7.strict
Candidatus_Prevotellaceae_FGB2_strain_JCVI_32_bin.66	78.34	1.461	0.562	FGB	Bacteroidales	171549	74	Prevotellaceae bacterium Marseille-P2826	3632	1833958	597	325.525	#N/A	Bacteroidales	Bacteria	32_bin.66.strict
Candidatus_Prevotellaceae_FGB2_strain_JCVI_24_bin.11	75.97	2.077	0.561	FGB	Bacteroidales	171549	74	Prevotellaceae bacterium Marseille-P2826	2766	1818041	736	404.831	#N/A	Bacteroidales	Bacteria;Bacteroidetes;Bacteroidia;Bacteroidales	24_bin.11.orig
Candidatus_Prevotellaceae_FGB2_strain_JCVI_38_bin.21	93.95	0.182	0.557	FGB	Bacteroidales	171549	74	Prevotellaceae bacterium Marseille-P2826	14279	2315379	238	102.791	#N/A	Bacteroidales	Bacteria	38_bin.21.strict
Candidatus_Clostridiales_FGB1_strain_JCVI_32_bin.60	74.48	1.565	0.271	FGB	Clostridiales	186802	77	Parvimonas sp. oral taxon 110	144593	1242287	17	13.6844	#N/A	Clostridiales	Bacteria;Firmicutes	32_bin.60.orig
Candidatus_Clostridiales_FGB1_strain_JCVI_23_bin.26	76.24	2.621	0.271	FGB	Clostridiales	186802	77	Parvimonas sp. oral taxon 110	11265	874571	96	109.768	#N/A	Bacteria	Bacteria;Firmicutes;Clostridia;Clostridiales;Clostridiaceae	23_bin.26.permissive
Candidatus_Clostridiales_FGB1_strain_JCVI_47_bin.12	74.48	2.908	0.271	FGB	Clostridiales	186802	77	Parvimonas sp. oral taxon 110	49326	1250381	37	29.591	#N/A	Clostridiales	Bacteria;Firmicutes;Clostridia;Clostridiales	47_bin.12.strict
Candidatus_Peptostreptococcaceae_FGB1_strain_JCVI_44_bin.10	76.8	0.087	0.285	FGB	Clostridiales	186802	77	Peptoanaerobacter stomatis strain OBRC8	3903	1345746	423	314.324	#N/A	Clostridiales	Bacteria;Firmicutes;Clostridia;Clostridiales	44_bin.10.orig
Candidatus_Lachnospiraceae_FGB1_strain_JCVI_3_bin.3	98.19	0	0.456	FGB	Clostridiales	186802	85	Oribacterium parvum ACB8	41147	1951949	83	42.5216	#N/A	Clostridiales	Bacteria	3_bin.3.strict
Candidatus_Clostridiales_FGB2_strain_JCVI_12_bin.17	88.41	5.992	0.278	FGB	Clostridiales	186802	74	Candidatus Arthromitus sp. SFB	7887	1110154	179	161.239	#N/A	Bacteria	Bacteria;Firmicutes	12_bin.17.orig
Candidatus_Clostridiales_FGB2_strain_JCVI_44_bin.28	71.91	3.37	0.281	FGB	Clostridiales	186802	74	Candidatus Arthromitus sp. SFB	21700	784028	49	62.4978	#N/A	Bacteria	Bacteria;Firmicutes;Clostridia;Clostridiales;Clostridiaceae	44_bin.28.orig
Candidatus_Clostridiales_FGB3_strain_JCVI_32_bin.9	52.44	3.755	0.254	FGB	Clostridiales	186802	74	Candidatus Phytoplasma phoenicium	27140	963352	55	57.0923	#N/A	Clostridiales	Bacteria;Firmicutes;Clostridia;Clostridiales	32_bin.9.orig
Candidatus_Clostridiales_FGB4_strain_JCVI_44_bin.37	97.16	0.709	0.395	FGB	Clostridiales	186802			70164	1446661	39	26.9586	#N/A	Clostridiales	Bacteria;Firmicutes	44_bin.37.orig
Candidatus_Clostridiales_FGB5_strain_JCVI_32_bin.1	59.64	0	0.232	FGB	Clostridiales	186802			10169	615920	83	134.758	#N/A	Bacteria	Bacteria	32_bin.1.orig
Candidatus_Lachnospiraceae_FGB1_strain_JCVI_47_bin.6	85.69	0.838	0.399	FGB	Lachnospiraceae	186803	77	Catonella morbi ATCC 51271	6968	2032728	377	185.465	#N/A	Clostridiales	Bacteria;Firmicutes;Clostridia;Clostridiales	47_bin.6.permissive
Candidatus_Lachnospiraceae_FGB1_strain_JCVI_44_bin.29	74.83	4.884	0.402	FGB	Lachnospiraceae	186803	77	Catonella morbi ATCC 51271	5079	1686909	370	219.336	#N/A	Clostridiales	Bacteria;Firmicutes;Clostridia;Clostridiales;Lachnospiraceae	44_bin.29.strict
Candidatus_Lachnospiraceae_FGB2_strain_JCVI_10_bin.5	78.13	2.874	0.487	FGB	Lachnospiraceae	186803	80	Oribacterium_sp_ACB1	6735	2139356	387	180.896	#N/A	Lachnospiraceae	Bacteria;Firmicutes;Clostridia;Clostridiales	10_bin.5.strict
Candidatus_Lachnospiraceae_FGB2_strain_JCVI_13_bin.1	90.19	1.925	0.486	FGB	Lachnospiraceae	186803	80	Oribacterium_sp_ACB1	102468	2494594	40	16.0347	#N/A	Lachnospiraceae	Bacteria;Firmicutes;Clostridia;Clostridiales	13_bin.1.strict
Candidatus_Lachnospiraceae_FGB2_strain_JCVI_19_bin.7	88.37	2.99	0.483	FGB	Lachnospiraceae	186803	80	Oribacterium_sp_ACB1	20756	2718270	195	71.7368	#N/A	Lachnospiraceae	Bacteria;Firmicutes;Clostridia;Clostridiales	19_bin.7.permissive
Candidatus_Lachnospiraceae_FGB2_strain_JCVI_23_bin.1	89.77	2.065	0.487	FGB	Lachnospiraceae	186803	80	Oribacterium_sp_ACB1	110092	2511378	41	16.3257	#N/A	Lachnospiraceae	Bacteria	23_bin.1.orig
Candidatus_Lachnospiraceae_FGB2_strain_JCVI_24_bin.14	86.82	2.049	0.486	FGB	Lachnospiraceae	186803	80	Oribacterium_sp_ACB1	12059	2410767	295	122.368	#N/A	Lachnospiraceae	Bacteria;Firmicutes;Clostridia;Clostridiales	24_bin.14.orig
Candidatus_Lachnospiraceae_FGB2_strain_JCVI_25_bin.13	74.64	2.656	0.491	FGB	Lachnospiraceae	186803	80	Oribacterium_sp_ACB1	3842	2023662	658	325.153	#N/A	Lachnospiraceae	Bacteria;Firmicutes;Clostridia;Clostridiales	25_bin.13.permissive
Candidatus_Lachnospiraceae_FGB2_strain_JCVI_30_bin.4	79.61	1.542	0.485	FGB	Lachnospiraceae	186803	80	Oribacterium_sp_ACB1	6267	2190174	422	192.679	#N/A	Lachnospiraceae	Bacteria;Firmicutes;Clostridia;Clostridiales	30_bin.4.permissive
Candidatus_Lachnospiraceae_FGB2_strain_JCVI_32_bin.8	86.44	2.095	0.492	FGB	Lachnospiraceae	186803	80	Oribacterium_sp_ACB1	58369	2208305	88	39.8496	#N/A	Lachnospiraceae	Bacteria;Firmicutes;Clostridia;Clostridiales	32_bin.8.strict
Candidatus_Lachnospiraceae_FGB2_strain_JCVI_33_bin.3	88.65	2.696	0.485	FGB	Lachnospiraceae	186803	80	Oribacterium_sp_ACB1	32032	2521034	110	43.6329	#N/A	Lachnospiraceae	Bacteria;Firmicutes;Clostridia;Clostridiales	33_bin.3.permissive
Candidatus_Lachnospiraceae_FGB2_strain_JCVI_42_bin.6	81.31	1.497	0.486	FGB	Lachnospiraceae	186803	80	Oribacterium_sp_ACB1	3800	1962119	655	333.823	#N/A	Lachnospiraceae	Bacteria;Firmicutes;Clostridia;Clostridiales	42_bin.6.strict
Candidatus_Lachnospiraceae_FGB2_strain_JCVI_48_bin.12	83.42	3.536	0.491	FGB	Lachnospiraceae	186803	80	Oribacterium_sp_ACB1	6117	2265557	458	202.158	#N/A	Lachnospiraceae	Bacteria;Firmicutes;Clostridia;Clostridiales	48_bin.12.strict
Candidatus_Lachnospiraceae_FGB2_strain_JCVI_6_bin.2	68.46	0.911	0.486	FGB	Lachnospiraceae	186803	80	Oribacterium_sp_ACB1	4114	1882120	472	250.781	#N/A	Lachnospiraceae	Bacteria;Firmicutes;Clostridia;Clostridiales	6_bin.2.orig
Candidatus_Lachnospiraceae_FGB2_strain_JCVI_8_bin.5	70.14	3.775	0.491	FGB	Lachnospiraceae	186803	80	Oribacterium_sp_ACB1	2483	1772235	800	451.407	#N/A	Lachnospiraceae	Bacteria;Firmicutes;Clostridia;Clostridiales	8_bin.5.strict
Candidatus_Porphyromonadaceae_FGB1_JCVI_44_bin.22	79.59	3.29	0.534	FGB	Porphyromonadaceae	171551	80	Porphyromonas sp. oral taxon 278	6420	1510865	275	182.015	#N/A	Porphyromonadaceae		44_bin.22.orig
Candidatus_Porphyromonadaceae_FGB2_JCVI_44_bin.40	70.81	1.729	0.621	FGB	Porphyromonadaceae	171551	82	Porphyromonas sp. oral taxon 278	2885	1377473	511	370.969	#N/A	Porphyromonadaceae		44_bin.40.permissive
Candidatus_Prevotellaceae_FGB3_strain_JCVI_19_bin.13	80.99	3.727	0.443	FGB	Prevotellaceae	171552	74	Prevotella oulorum JCM	3441	2128142	742	348.661	#N/A	Prevotella	Bacteria;Bacteroidetes;Bacteroidia;Bacteroidales;Prevotellaceae	19_bin.13.orig
Candidatus_Prevotellaceae_FGB3_strain_JCVI_23_bin.18	96.53	1.041	0.434	FGB	Prevotellaceae	171552	74	Prevotella oulorum JCM	49002	2260926	85	37.5952	#N/A	Prevotella	Bacteria;Bacteroidetes;Bacteroidia;Bacteroidales;Prevotellaceae	23_bin.18.strict
Candidatus_Prevotellaceae_FGB3_strain_JCVI_30_bin.3	75.37	3.023	0.441	FGB	Prevotellaceae	171552	74	Prevotella oulorum JCM	2383	1801636	814	451.812	#N/A	Prevotella	Bacteria;Bacteroidetes;Bacteroidia;Bacteroidales;Prevotellaceae	30_bin.3.orig
Candidatus_Prevotellaceae_FGB3_strain_JCVI_32_bin.40	97.35	1.219	0.439	FGB	Prevotellaceae	171552	74	Prevotella oulorum JCM	67788	2576104	63	24.4555	#N/A	Prevotella	Bacteria;Bacteroidetes;Bacteroidia;Bacteroidales;Prevotellaceae	32_bin.40.orig
Candidatus_Prevotellaceae_FGB3_strain_JCVI_47_bin.22	86.8	2.374	0.448	FGB	Prevotellaceae	171552	74	Prevotella oulorum JCM	4933	2334114	608	260.484	#N/A	Prevotella	Bacteria;Bacteroidetes;Bacteroidia;Bacteroidales;Prevotellaceae	47_bin.22.orig
Candidatus_Nanogingivalaceae_FGB1_strain_JCVI_1_bin.121_bin.12	81.54	1.955	0.363	FGB	Saccharibacteria/Nanosynbacteriaceae	1917697	82	TM7_MAG_III_B_1	23839	640359	48	74.958	#N/A	Bacteria	Bacteria	1_bin.12.permissive
Candidatus_Nanogingivalaceae_FGB1_strain_JCVI_27_bin.327_bin.3	82.66	4.924	0.368	FGB	Saccharibacteria/Nanosynbacteriaceae	1917697	82	TM7_MAG_III_B_1	101972	704215	67	95.1414	#N/A	Bacteria	Bacteria;Firmicutes;Bacilli;Lactobacillales;Streptococcaceae	27_bin.3.permissive
Candidatus_Nanogingivalaceae_FGB1_strain_JCVI_28_bin.1128_bin.11	82.66	1.102	0.364	FGB	Saccharibacteria/Nanosynbacteriaceae	1917697	83	TM7_MAG_III_B_1	295683	719702	34	47.2418	#N/A	Bacteria	Bacteria;Firmicutes;Bacilli;Lactobacillales;Streptococcaceae	28_bin.11.strict
Candidatus_Nanogingivalaceae_FGB1_strain_JCVI_32_bin.3332_bin.33	60.06	0	0.362	FGB	Saccharibacteria/Nanosynbacteriaceae	1917697	-	-	6755	521278	97	186.081	#N/A	Bacteria	Bacteria	32_bin.33.orig
Candidatus_Nanosynbacteraceae_FGB1_strain_JCVI_32_bin.22	51.75	1.851	0.517	FGB	Saccharibacteria/Nanosynbacteriaceae	1476577	81	Tm7x	12471	636728	68	106.796	#N/A	Bacteria	Bacteria;Candidatus Saccharibacteria;Candidatus Saccharibacteria oral taxon TM7x	32_bin.22.orig
Candidatus_Nanosynbacteraceae_FGB2_strain_JCVI_32_bin.44	72.98	5.056	0.477	FGB	Saccharibacteria/Nanosynbacteriaceae	1917697	84	TM7_MAG_III_A	92766	725781	31	42.7126	#N/A	Bacteria	Bacteria;Candidatus Saccharibacteria	32_bin.44.orig
Candidatus_Nanosyncoccus_FGB1_strain_JCVI_1_bin.4	82.6	0	0.412	FGB	Saccharibacteria/Nanosynbacteriaceae	2080848	81	TM7_KMM_G3_1_HOT_351	121155	776077	26	33.5018	#N/A	Bacteria	Bacteria;Candidatus Saccharibacteria	1_bin.4.strict
Candidatus_Nanosyncoccus_FGB2_strain_JCVI_32_bin.36	81.45	0	0.413	FGB	Saccharibacteria/Nanosynbacteriaceae	95818	-	-	31369	667180	32	47.9631	#N/A	Bacteria	Bacteria	32_bin.36.orig
Candidatus_Nanosyncoccus_FGB3_strain_JCVI_44_bin.1	78.21	0	0.411	FGB	Saccharibacteria/Nanosynbacteriaceae	95818	-	-	87327	721923	35	48.4816	#N/A	Bacteria	Bacteria;Candidatus Saccharibacteria	44_bin.1.strict
Candidatus_Nanosyncoccus_FGB4_strain_JCVI_47_bin.30	76.25	0	0.41	FGB	Saccharibacteria/Nanosynbacteriaceae	95818	-	-	5134	714681	185	258.857	#N/A	Bacteria	Bacteria	47_bin.30.orig
Candidatus_Gracilibacteria_FGB1_strain_JCVI_11_bin.10	75.62	0	0.353	FGB	Gracilibacteria	363464	79		22747	897004	82	91.4154	#N/A	Bacteria	Bacteria	11_bin.10.orig
