## Supplementary material for "Deep metagenomics examines the oral microbiome during dental caries, revealing novel taxa and co-occurrences with host molecules": Table S12

### Sheet: kneaddata_read_counts
Table S12: Seqencing samples, before and after KneadData. Sample IDs in red text are from the caries group, Sample IDs in black text are from the healthy group.
Sample ID	Sequencing ID	raw pair1	raw pair2	trimmed pair1	trimmed pair2	trimmed orphan1	trimmed orphan2	decontaminated Homo_sapiens pair1	decontaminated Homo_sapiens pair2	decontaminated Homo_sapiens orphan1	decontaminated Homo_sapiens orphan2	final pair1	final pair2	final orphan1	final orphan2
SC01	1_S1_R1_001_kneaddata	5256013	5256013	3864849	3864849	587452	251421	3737991	3737991	565654	239831	3737991	3737991	565654	239831
SC18	10_S9_R1_001_kneaddata	6060406	6060406	4146692	4146692	798486	323579	3707926	3707926	701889	276405	3707926	3707926	701889	276405
SC20	11_S12_R1_001_kneaddata	9655044	9655044	6901224	6901224	929311	636165	5754082	5754082	712989	482328	5754082	5754082	712989	482328
SC21	12_S10_R1_001_kneaddata	5967810	5967810	4197567	4197567	729536	315597	3930949	3930949	675054	286705	3930949	3930949	675054	286705
SC22	13_S11_R1_001_kneaddata	6086276	6086276	4337785	4337785	743952	305584	4223311	4223311	724400	294920	4223311	4223311	724400	294920
SC25	14_S12_R1_001_kneaddata	6667140	6667140	4436705	4436705	921628	374613	4028465	4028465	829639	327537	4028465	4028465	829639	327537
SC26	15_S13_R1_001_kneaddata	5411937	5411937	3669897	3669897	626917	355982	1405684	1405684	192735	104439	1405684	1405684	192735	104439
SC27	16_S14_R1_001_kneaddata	5448352	5448352	3858098	3858098	632980	299518	3490156	3490156	557653	258903	3490156	3490156	557653	258903
SC31	17_S15_R1_001_kneaddata	6033222	6033222	4317331	4317331	702560	320434	4220957	4220957	682819	309822	4220957	4220957	682819	309822
SC32	18_S16_R1_001_kneaddata	5656800	5656800	4177093	4177093	570853	293620	3261998	3261998	416005	206247	3261998	3261998	416005	206247
SC34	19_S17_R1_001_kneaddata	5526821	5526821	3997981	3997981	644154	267522	3870815	3870815	622905	256048	3870815	3870815	622905	256048
SC36	20_S13_R1_001_kneaddata	7261986	7261986	5247032	5247032	694111	430845	3559772	3559772	413688	249441	3559772	3559772	413688	249441
SC37	21_S18_R1_001_kneaddata	5229828	5229828	3715013	3715013	581488	278593	2093926	2093926	313678	134976	2093926	2093926	313678	134976
SC38	22A_S1_R1_001_kneaddata	11710646	11710646	9660140	9660140	743892	405702	4341356	4341356	242751	128150	4341356	4341356	242751	128150
SC39	23_S1_R1_001_kneaddata	21405783	21405783	16741365	16741365	1994001	869323	14741107	14741107	1714836	706799	14741107	14741107	1714836	706799
SC40	24_S19_R1_001_kneaddata	366063947	366063947	230419016	230419016	48165468	25800892	109001700	109001700	NA	NA	109001700	109001700	NA	NA
SC17	25_S1_R1_001_kneaddata	6858780	6858780	5105856	5105856	601659	442442	5004600	5004600	585400	430031	5004600	5004600	585400	430031
SC19	26_S2_R1_001_kneaddata	5818265	5818265	4199623	4199623	577800	357442	3754207	3754207	498859	306682	3754207	3754207	498859	306682
SC23	27_S3_R1_001_kneaddata	6233063	6233063	4687318	4687318	532688	370010	4151039	4151039	452870	311585	4151039	4151039	452870	311585
SC24	28_S4_R1_001_kneaddata	6512226	6512226	4854788	4854788	625309	341155	4507019	4507019	566952	307096	4507019	4507019	566952	307096
SC28	29_S15_R1_001_kneaddata	10567507	10567507	7350371	7350371	1204894	615688	6164642	6164642	956109	475322	6164642	6164642	956109	475322
SC05	3_S2_R1_001_kneaddata	6048970	6048970	4437825	4437825	638326	304525	3203652	3203652	436693	197680	3203652	3203652	436693	197680
SC29	30_S5_R1_001_kneaddata	6712413	6712413	5008342	5008342	623368	357826	4511669	4511669	549773	313345	4511669	4511669	549773	313345
SC30	31A_S2_R1_001_kneaddata	15088012	15088012	12132533	12132533	1105363	594829	6804908	6804908	475163	252045	6804908	6804908	475163	252045
SC33	32_S19_R1_001_kneaddata	389854584	389854584	291461979	291461979	35593177	20725253	249144277	249144277	29373500	16922389	249144277	249144277	29373500	16922389
SC35	33_S6_R1_001_kneaddata	6771067	6771067	4938195	4938195	707790	371288	4878584	4878584	696293	364593	4878584	4878584	696293	364593
SC41	34_S7_R1_001_kneaddata	6608199	6608199	5045580	5045580	569129	341336	4749922	4749922	523954	312369	4749922	4749922	523954	312369
SC42	35_S8_R1_001_kneaddata	6968292	6968292	5012628	5012628	684158	440527	2651245	2651245	328387	200443	2651245	2651245	328387	200443
SC43	36_S17_R1_001_kneaddata	7290896	7290896	4759157	4759157	865954	502950	2119227	2119227	310200	168133	2119227	2119227	310200	168133
SC44	37_S18_R1_001_kneaddata	10055933	10055933	6740538	6740538	1159943	684868	4262829	4262829	638928	357469	4262829	4262829	638928	357469
SC45	38_S2_R1_001_kneaddata	19277080	19277080	15352057	15352057	1406046	873981	8612749	8612749	641985	378063	8612749	8612749	641985	378063
SC46	39_S3_R1_001_kneaddata	16188903	16188903	12683008	12683008	1175211	842388	5208335	5208335	368226	258054	5208335	5208335	368226	258054
SC07	4_S3_R1_001_kneaddata	5589030	5589030	4027972	4027972	662078	274109	3911477	3911477	639601	262751	3911477	3911477	639601	262751
SC47	40_S8_R1_001_kneaddata	5593493	5593493	4595487	4595487	364746	222846	3741804	3741804	270353	158590	3741804	3741804	270353	158590
SC48	41_S9_R1_001_kneaddata	18614551	18614551	14202038	14202038	1666878	922518	9570292	9570292	908268	482149	9570292	9570292	908268	482149
SC49	42_S9_R1_001_kneaddata	5460267	5460267	4069378	4069378	511869	294621	3991058	3991058	498354	286328	3991058	3991058	498354	286328
SC50	43_S10_R1_001_kneaddata	6420842	6420842	4855880	4855880	548438	364461	4582375	4582375	506684	335125	4582375	4582375	506684	335125
SC51	44_S4_R1_001_kneaddata	33977611	33977611	26170285	26170285	3333875	1399781	22881524	22881524	2712389	1077975	22881524	22881524	2712389	1077975
SC53	46_S11_R1_001_kneaddata	7085460	7085460	5150025	5150025	664029	369679	1953044	1953044	224905	116389	1953044	1953044	224905	116389
SC54	47_S5_R1_001_kneaddata	27142636	27142636	20384472	20384472	2746696	1304261	13798730	13798730	1487868	643625	13798730	13798730	1487868	643625
SC55	48_S6_R1_001_kneaddata	13345551	13345551	10178050	10178050	1229343	633119	6515768	6515768	631025	301094	6515768	6515768	631025	301094
SC56	49_S7_R1_001_kneaddata	31509401	31509401	23612621	23612621	2951232	1636816	14951641	14951641	1462572	766640	14951641	14951641	1462572	766640
SC09	5_S4_R1_001_kneaddata	5644293	5644293	3857212	3857212	697148	323100	2195369	2195369	353450	152297	2195369	2195369	353450	152297
SC10	6_S5_R1_001_kneaddata	5921044	5921044	4243986	4243986	711650	293399	4034517	4034517	670150	272166	4034517	4034517	670150	272166
SC11	7_S6_R1_001_kneaddata	5612134	5612134	3916790	3916790	691114	305403	3705293	3705293	648336	283192	3705293	3705293	648336	283192
SC15	8_S7_R1_001_kneaddata	6795104	6795104	4530142	4530142	935473	379014	4108508	4108508	826358	325989	4108508	4108508	826358	325989
SC16	9_S8_R1_001_kneaddata	6417913	6417913	4358203	4358203	800364	380641	3896930	3896930	685728	319866	3896930	3896930	685728	319866
